# Phylogenomic analysis reveals the basis of adaptation of *Pseudorhizobium* species to extreme environments

**DOI:** 10.1101/690347

**Authors:** Florent Lassalle, Seyed M. M. Dastgheib, Fang-Jie Zhao, Jun Zhang, Susanne Verbarg, Anja Frühling, Henner Brinkmann, Thomas H. Osborne, Johannes Sikorski, Francois Balloux, Xavier Didelot, Joanne M. Santini, Jörn Petersen

**Affiliations:** Department of Infectious Disease Epidemiology, Imperial College London, UK; MRC Centre for Global Infectious Disease Analysis, Imperial College London, London, UK; Research Institute of Petroleum Industry, Tehran, Iran; State Key Laboratory of Crop Genetics and Germplasm Enhancement, College of Resources and Environmental Sciences, Nanjing Agricultural University, Nanjing, China; Leibniz Institut DSMZ, Braunschweig, Germany; Institute for Structural & Molecular Biology, University College London, London, UK; UCL Genetics Institute, University College London, London, UK; School of Life Sciences, University of Warwick, Coventry, UK

**Author notes:** University of Bedfordshire, Luton, UK.

**Keywords:** *Rhizobium* sp. NT-26, genome taxonomy, clade-specific genes, ecological specialization, phylogenomics, pangenome analysis

## Abstract

The family *Rhizobiaceae* includes many genera of soil bacteria, often isolated for their association with plants. Herein, we investigate the genomic diversity of a group of *Rhizobium* species and unclassified strains isolated from atypical environments, including seawater, rock matrix or polluted soil. Based on whole-genome similarity and core genome phylogeny, we show that this group corresponds to the genus *Pseudorhizobium.* We thus reclassify *Rhizobium halotolerans, R. marinum, R. flavum* and *R. endolithicum* as *P. halotolerans* comb. nov., *P. marinum* comb. nov.*, P. flavum* comb. nov. and *R. endolithicum* comb. nov., respectively, and show that *P. pelagicum* is a synonym of *P. marinum*. We also delineate a new chemolithoautotroph species, *P. banfieldiae* sp. nov., whose type strain is NT-26^T^ (= DSM 106348^T^ = CFBP 8663^T^). This genome-based classification was supported by a chemotaxonomic comparison, with gradual taxonomic resolution provided by fatty acid, protein and metabolic profiles. In addition, we used a phylogenetic approach to infer scenarios of duplication, horizontal transfer and loss for all genes in the *Pseudorhizobium* pangenome. We thus identify the key functions associated with the diversification of each species and higher clades, shedding light on the mechanisms of adaptation to their respective ecological niches. Respiratory proteins acquired at the origin of *Pseudorhizobium* are combined with clade-specific genes to encode different strategies for detoxification and nutrition in harsh, nutrient-poor environments. Finally, we predict diagnostic phenotypes for the distinction of *P. banfieldiae* from other *Pseudorhizobium* species, including autotrophy and sensitivity to the azo dye Congo Red, which we experimentally validated.
