## Supplementary material for "Phylogenomic analysis reveals the basis of adaptation of *Pseudorhizobium* species to extreme environments": Table 1

### Sheet: Tabelle1
Rhizobial strains for comparative analyses at the DSMZ (Cooperation Florent Lassalle)
	Species	Strain	DSM	Typestrain	Polar Lipids	Fatty Acids	Quinone	Api Test	Biolog	MALDI
1	Rhizobium banfieldii	NT-26	DSM 106348	yes	SV	MNS	MNS	SV	SV	PS
2	Rhizobium banfieldii	NT-25	DSM 106347	no	SV	MNS	MNS	SV	SV	PS
3	Rhizobium banfieldii	TCK	DSM 13828	no	SV	MNS	MNS	SV	SV	PS
4	Rhizobium halotolerans	AB21	DSM 105041	yes	SV	MNS	MNS	SV	SV	PS
5	Rhizobium halotolerans	Khangiran2	DSM 106339	no	SV	MNS	MNS	SV	SV	PS
6	Rhizobium flavum	YW14	DSM 102134	yes	SV	MNS	MNS	SV	SV	PS
7	Rhizobium endolithicum	JC140	DSM 104972	yes	SV	MNS	MNS	SV	SV	PS
8	Rhizobium endolithicum	Q54	DSM 106353	no	SV	MNS	MNS	SV	SV	PS
9	Rhizobium marinum	MGL06	DSM 106576	yes	SV	MNS	MNS	SV	SV	PS
10	Neorhizobium galegae	HAMBI 540	DSM 11542	yes	SV	MNS	MNS	SV	SV	PS
11	Rhizobium leguminosarum	USDA 2370	DSM 106839	yes	SV	MNS	MNS	SV	SV	PS
SV, Susanne Verbarg; MNS, Meina Neumann-Schaal; PS, Peter Schumann
Genome-to-Genome Distance Calculation (GGDC) Rhizobia [08/2017 - 01/2019]
GGDC 2.1 results (Formula 1 [identities / HSP length]; recommended)
			NT-26	NT-25	TCK	AB21	Khangiran2	YW14	JC140	Q54	MGL06	R1-200B4	HAMBI540	CCBAU 05176	DSM 21817	DSM 21826
1	Pban NT-26T	DSM 106348	x	100	98.52	96.37	96.35	96.27	85.71	85.83	80.91	80.69	75.29	75.39	75.89	75.98
2	Pban NT-25	DSM 106347	98.1	x	98.44	96.41	96.31	96.11	85.77	85.8	80.85	80.68	75.13	75.26	75.76	75.83
3	Pban TCK	DSM 13828	71.5	71.7	x	96.55	96.27	96.53	85.77	85.54	81.12	80.95	75.28	75.4	75.95	75.99
4	Phalo AB21T	DSM 105041	61.9	61.7	53.2	x	97.11	96.45	85.86	85.59	81.06	80.8	75.05	75.05	76.91	75.85
5	Phalo Khangiran2	DSM 106339	60.5	60.6	52.4	66.9	x	96.58	85.77	85.53	81.2	81.06	75.47	75.5	75.18	76.36
6	Pfla YW14T	DSM 102134	62.1	61.9	53.9	67.4	65.6	x	85.62	85.63	81.15	80.93	75.22	75.4	76.2	75.98
7	Pendo JC140T	DSM 104972	24.4	24.4	23.2	24.3	24.2	24.4/24.6	x	98.18	81.26	81.12	75.68	75.77	76.48	76.39
8	Pendo Q54	DSM 106353	24.9	24.9	23.2	24.9	24.4	25.0/25.1	81.1	x	81.15	80.88	75.61	75.75	76.43	76.27
9	Pmari MGL06T	DSM 106576	21.7	21.7	21.1	21.7	21.7	21.7/21.8	22.1	22.2	x	97.78	74.68	75.09	75.56	75.3
10	Pmari R1-200B4T	-	21.7	22.3	21.8	21.6	21.7	21.8	22.2	22.3	76.3	x	74.87	75	75.6	75.54
11	Ngal HAMBI540T	DSM 11542	20.5	20.5	20.4	20.2	20.3	20.3	20.7	20.7	20.7	20.8	x	92.72	82.82	82.41
12	Ngal CCBAU 05176	-	20.4	20.4	20.4	20.3	20.5	20.5	20.8	20.8	20.9	20.9	41.4	x	82.83	82.7
13	Nhua DSM 21817T	DSM 21817	20.3	20.3	20.3	20.3	20.1	20.2	20.5	20.4	20.4	20.3	23.5	23.5	x	91.55
14	Nalk DSM 21826T	DSM 21826	20.3	20.3	20.4	20.3	20.3	20.2	20.5	20.3	20.5	20.7	23.6	23.9	36.6	x
Table legend:
>70% identities: same species!
type strains are highlighted in bold
GGDC 2.1 comparison Rhizobium flavum YW14T (Illumina, 81 Contigs) versus R. flavum YW14T (PacBio, 5 Contigs): Formula 2: 90.5% identity (quite low! => 81 Contigs; Formula 1: 100%; Formula 3: 99.8%)
GGDC 2.1 comparison Rhizobium sp. NT-26 (PacBio, 3 Contigs) versus Rhizobium sp. NT-25 (PacBio, Contigs): Formula 2: 98.1% identity (quite high!; Formula 1: 99.2%; Formula 3: 99.5%)
Amino-acid Average Identity [12/02/2020]
Mean AAI calculated with CompareM
			NT-26	NT-25	TCK	AB21	Khangiran2	YW14	JC140	Q54	MGL06	R1-200B4							RHIMAR_|_Rhizobium marinum_MGL06_|_GCF_000705355	PSEPEL1_|_Pseudorhizobium pelagicum_R1-200B4_|_GCF_000722615	PSEPEL2_|_Pseudorhizobium pelagicum_R2-400B4_|_GCF_000722625	REJC140_|_Rhizobium endolithicum_JC140_|_JP121	REQ54_|_Rhizobium endolythicum_Q54_|_B03_1	RTCK_|_Rhizobium sp_TCK_|_D03_1	RNT25_|_Rhizobium sp_NT-25_|_C03_1	RHIZOB27_|_Rhizobium sp. NT-26_NT-26_|_GCF_000967425	RFYW14_|_Rhizobium flavum_YW14_|_E03_1	RKHAN_|_Rhizobium sp_Khangiran2_|_F03_1	RHAB21_|_Rhizobium halotolerans_AB21_|_JP120
1	Pban NT-26T	DSM 106348	x	100	98.52	96.37	96.35	96.27	85.71	85.83	80.91	80.69						RHIMAR_|_Rhizobium marinum_MGL06_|_GCF_000705355	NA	97.78	97.77	81.26	81.15	81.12	80.85	80.91	81.15	81.2	81.06
2	Pban NT-25	DSM 106347		x	98.44	96.41	96.31	96.11	85.77	85.8	80.85	80.68						PSEPEL1_|_Pseudorhizobium pelagicum_R1-200B4_|_GCF_000722615	97.78	NA	99.99	81.12	80.88	80.95	80.68	80.69	80.93	81.06	80.8
3	Pban TCK	DSM 13828			x	96.55	96.27	96.53	85.77	85.54	81.12	80.95						PSEPEL2_|_Pseudorhizobium pelagicum_R2-400B4_|_GCF_000722625	97.77	99.99	NA	81.13	80.88	80.96	80.69	80.7	80.92	81.07	80.81
4	Phalo AB21T	DSM 105041				x	97.11	96.45	85.86	85.59	81.06	80.8						REJC140_|_Rhizobium endolithicum_JC140_|_JP121	81.26	81.12	81.13	NA	98.18	85.77	85.77	85.71	85.62	85.77	85.86
5	Phalo Khangiran2	DSM 106339					x	96.58	85.77	85.53	81.2	81.06						REQ54_|_Rhizobium endolythicum_Q54_|_B03_1	81.15	80.88	80.88	98.18	NA	85.54	85.8	85.83	85.63	85.53	85.59
6	Pfla YW14T	DSM 102134						x	85.62	85.63	81.15	80.93						RTCK_|_Rhizobium sp_TCK_|_D03_1	81.12	80.95	80.96	85.77	85.54	NA	98.44	98.52	96.53	96.27	96.55
7	Pendo JC140T	DSM 104972							x	98.18	81.26	81.12						RNT25_|_Rhizobium sp_NT-25_|_C03_1	80.85	80.68	80.69	85.77	85.8	98.44	NA	100	96.11	96.31	96.41
8	Pendo Q54	DSM 106353								x	81.15	80.88						RHIZOB27_|_Rhizobium sp. NT-26_NT-26_|_GCF_000967425	80.91	80.69	80.7	85.71	85.83	98.52	100	NA	96.27	96.35	96.37
9	Pmari MGL06T	DSM 106576									x	97.78						RFYW14_|_Rhizobium flavum_YW14_|_E03_1	81.15	80.93	80.92	85.62	85.63	96.53	96.11	96.27	NA	96.58	96.45
10	Pmari R1-200B4T	-										x						RKHAN_|_Rhizobium sp_Khangiran2_|_F03_1	81.2	81.06	81.07	85.77	85.53	96.27	96.31	96.35	96.58	NA	97.11
																		RHAB21_|_Rhizobium halotolerans_AB21_|_JP120	81.06	80.8	80.81	85.86	85.59	96.55	96.41	96.37	96.45	97.11	NA
