## Supplementary material for "Phylogenomic analysis reveals the basis of adaptation of *Pseudorhizobium* species to extreme environments": Table 2

### Sheet: Sheet1
Genus					Pseudorhizobium					Neorhiz.	Rhizobium
	1	2	3	4	5	6	7	8	9	10	11
Species	Pban	Pban	Pban	Phalo	Phalo	Pflavo	Pendo	Pendo	Pmari	Ngale	Rlegu
Strain	NT-26	NT-25	TCK	AB21	Khangiran2	YW14	JC140	Q54	MGL06	HAMBI 540	USDA 2370
DSM	106348	106347	13828	105041	106339	102134	104972	106353	106576	11542	106839
Phenotypic traits
Max NaCl tolerance (% w/v)	5	5	4	5	6	5	4	3	7	0	0
Chemoautotrophy (CO2 fixation)	+	+	+	-	-	-	-	-	-	-	-
Thiosulfate oxidation	+	+	+	n/a	n/a	n/a	n/a	n/a	n/a	n/a	n/a
Inhibition by Congo Red dyea	I	I	I	T	I	T	T	T	T	T	n/a
Biolog GenIII metabolic activities
C07 (L-Fucose)	-	-	-	+	+	-	+	+	+	+	+
E05 (L-Aspartic Acid)	-	-	-	w	+	-	w	+	-	-	-
E08 (L-Pyroglutamic Acid)	+	+	+	+	+	+	-	-	+	-	-
E09 (L-Serine)	-	-	-	w	+	w	+	+	w	-	-
F04 (D-Gluconic Acid)	+	+	w	+	+	-	+	+	+	+	w
G07 (D-Malic Acid)	+	+	w	-	-	-	-	-	-	+	+
H07 (Propionic Acid)	-	-	-	w	w	-	+	+	-	-	w
Genotypic traits
Predicted pathways/activities
Arsenic oxidation	+	+	-	-	-	-	-	-	-	-	-
Calvin cycle	+	+	+	-	-	-	-	-	-	-	-
GlcNAc O-antigen	+	+	+	-	-	-	-	-	-	-	-
Cellulose synthase	-	-	-	+	+	+	+	+	+	+	+
Sulfur oxidation	+	+	+	+	+	+	-	-	-	-	-
Phenylacetate degradation	+	+	+	+	+	+	-	-	-	-	-
Carotenoid biosynthesis	-	-	-	+	+	-	-	-	-	-	-
Cyanase	+	+	+	+	+	+	-	-	+	-	-
PQQ biosynthesis	+	+	+	+	+	-	+	+	-	-	-
PQQ-dependent metabolism	+	+	+	+	+	+	+	+	-	-	-
NAGGN biosynthesis	+	+	+	+	+	+	+	+	+	-	-
a: I: inhibited; T: tolerant
n/a: data not available
