## Supplementary material for "Phylogenomic analysis reveals the basis of adaptation of *Pseudorhizobium* species to extreme environments": Table S1

### Sheet: Sheet1
sequencing_project_id	Strain	NCBI Taxonomy Id	locus_tag_prefix	Reference	Sequencing Technology	total sequence length	number of contigs	circularized contigs	Non-circularised contigs (N50)	PacBio read count	PacBio base count	PacBio coverage	Illumina read count	Illumina base count	Illumina coverage
B03_1 / JP134	R. sp. Q54	1335060	REQ54		PacBio+Illumina	4903635	12	1*	11 (216kb)	82044	331952530	67.6952	3455380	1043524760	212.806
C03_1 / JP131	R. sp. NT-25	97707	RNT25	10618208	PacBio+Illumina	4737957	5	5	-	143026	993273437	209.642	3743344	1130489888	238.603
D03_1 / JP132	R. sp. TCK	136098	RTCK	15170243	PacBio+Illumina	4275441	2	2	-	152731	1258426358	294.338	3574676	1079552152	252.501
E03_1 / JP105	R. flavum YW14	1335061	RFYW14	24639241	PacBio+Illumina	4749058	5	5	-	174477	1263233374	265.997	8439728	860852256	181.268
F03_1 / JP133	R. sp. Khangiran2	1435607	RKHAN		PacBio+Illumina	4259791	2	2	-	144456	1063266072	249.605	3851798	1163242996	273.075
JP120	R. halotolerans AB21	1233081	RHAB21	23377488	Illumina	4700065	20	0	20 (778kb)	-	-	-	-	-	63.7*
JP121	R. endolithicum JC140	1191678	REJC140	24104485	Illumina	4186087	20	0	20 (452kb)	-	-	-	-	-	75*
P007	R. sp. P007	285908	RP007	23761308	Illumina	6002757	84	0	84 (336kb)	-	-	-	-	-	43.4*
															*based on assembled reads; otherwise it is the count of raw reads divided by the assembled genome length
Assembly details:
Hybrid assemblies:
sequencing_project_id	contig_id	length	cumulated_length	coverage	circularised
B03_1	1	3786917	3786917	1.00x
B03_1	2	462569	4249486	1.97x	circular
B03_1	3	216185	4465671	1.75x
B03_1	4	145818	4611489	1.02x
B03_1	5	138601	4750090	0.68x
B03_1	6	130782	4880872	0.56x
B03_1	7	11506	4892378	1.23x
B03_1	8	7042	4899420	1.31x
B03_1	10	1366	4900786	1.10x
B03_1	11	1023	4901809	0.49x
B03_1	12	1022	4902831	0.72x
B03_1	13	804	4903635	1.28x
C03_1	1	4236310	4236310	1.00x	circular
C03_1	2	202844	4439154	0.82x	circular
C03_1	3	164418	4603572	0.58x	circular
C03_1	4	118955	4722527	0.53x	circular
C03_1	5	15430	4737957	1.71x	circular
D03_1	1	4085014	4085014	1.00x	circular
D03_1	2	190427	4275441	0.42x	circular
E03_1	1	4055910	4055910	1.00x	circular
E03_1	2	227935	4283845	0.53x	circular
E03_1	3	206959	4490804	0.45x	circular
E03_1	4	150934	4641738	0.53x	circular
E03_1	5	107320	4749058	0.88x	circular
F03_1	1	4141258	4141258	1.00x	circular
F03_1	2	118533	4259791	0.37x	circular
Short-read assemblies:
sequencing_project_id	contig_id	length	cumulated_length	coverage
JP120	15	1622834	1622834	58
JP120	36	778292	2401126	73
JP120	1	541390	2942516	75
JP120	5	471852	3414368	62
JP120	14	338425	3752793	57
JP120	23	252926	4005719	59
JP120	18	226417	4232136	69
JP120	40	164187	4396323	66
JP120	11	147837	4544160	58
JP120	4	36969	4581129	57
JP120	7	30214	4611343	53
JP120	2	22123	4633466	66
JP120	3	17307	4650773	72
JP120	9	16169	4666942	57
JP120	8	15696	4682638	57
JP120	6	13007	4695645	73
JP120	13	2237	4697882	56
JP120	16	931	4698813	65
JP120	28	810	4699623	61
JP120	30	442	4700065	66
JP121	2	671171	671171	81
JP121	1	555328	1226499	69
JP121	3	490890	1717389	88
JP121	39	452013	2169402	70
JP121	56	445936	2615338	66
JP121	7	409767	3025105	78
JP121	43	353709	3378814	58
JP121	34	246225	3625039	89
JP121	28	199670	3824709	73
JP121	4	188417	4013126	84
JP121	10	63457	4076583	79
JP121	31	48742	4125325	65
JP121	8	17917	4143242	67
JP121	5	17825	4161067	51
JP121	9	14702	4175769	56
JP121	12	7972	4183741	80
JP121	6	771	4184512	535
JP121	36	701	4185213	65
JP121	19	438	4185651	224
JP121	26	436	4186087	57
P007	1	574355	574355	38.1466
P007	2	523667	1098022	35.9219
P007	3	464857	1562879	45.6174
P007	4	388758	1951637	32.7644
P007	5	380911	2332548	43.3346
P007	6	370052	2702600	45.9693
P007	7	336679	3039279	30.7821
P007	8	297583	3336862	38.8365
P007	9	222525	3559387	42.9728
P007	10	219869	3779256	48.8712
P007	11	188457	3967713	54.6298
P007	12	175114	4142827	36.9032
P007	13	156535	4299362	50.1462
P007	14	126458	4425820	44.4024
P007	15	120068	4545888	40.2015
P007	16	113391	4659279	36.3533
P007	17	99276	4758555	39.0555
P007	18	96099	4854654	52.3601
P007	19	95339	4949993	72.5981
P007	20	94822	5044815	46.9086
P007	21	71706	5116521	29.9155
P007	22	69877	5186398	41.438
P007	23	58856	5245254	29.6172
P007	24	56391	5301645	55.7351
P007	25	53438	5355083	79.8676
P007	26	53403	5408486	30.9086
P007	27	51105	5459591	34.0454
P007	28	50897	5510488	55.4198
P007	29	34069	5544557	41.1756
P007	30	32556	5577113	58.552
P007	31	27455	5604568	52.5765
P007	32	25405	5629973	52.0032
P007	33	22904	5652877	52.1297
P007	34	20356	5673233	52.2456
P007	35	18949	5692182	59.407
P007	36	17924	5710106	55.0137
P007	37	17755	5727861	27.7605
P007	38	17001	5744862	57.4426
P007	39	16359	5761221	51.6586
P007	40	12903	5774124	45.4263
P007	41	12723	5786847	31.4141
P007	42	12617	5799464	69.3596
P007	43	12584	5812048	39.7272
P007	44	11546	5823594	51.4981
P007	45	11449	5835043	36.5331
P007	46	10086	5845129	52.7967
P007	47	9534	5854663	57.0107
P007	48	8769	5863432	94.6972
P007	49	8756	5872188	95.9176
P007	50	8651	5880839	56.9469
P007	51	8639	5889478	98.0008
P007	52	8600	5898078	78.1015
P007	53	7999	5906077	43.0972
P007	54	7667	5913744	58.7192
P007	55	7607	5921351	43.1802
P007	56	6950	5928301	103.512
P007	57	6938	5935239	92.4293
P007	58	6256	5941495	31.494
P007	59	6213	5947708	59.3925
P007	60	4466	5952174	95.1056
P007	61	3897	5956071	344.605
P007	62	2931	5959002	105.644
P007	63	2864	5961866	35.8805
P007	64	2771	5964637	62.267
P007	65	2652	5967289	60.7549
P007	66	2649	5969938	120.435
P007	67	2505	5972443	76.3183
P007	68	2497	5974940	96.354
P007	69	2426	5977366	67.8556
P007	70	2372	5979738	56.4236
P007	71	2258	5981996	140.899
P007	72	2150	5984146	114.168
P007	73	2090	5986236	61.1849
P007	74	1928	5988164	69.6619
P007	75	1868	5990032	300.268
P007	76	1727	5991759	62.2756
P007	77	1684	5993443	131.023
P007	78	1591	5995034	141.201
P007	79	1489	5996523	101.227
P007	80	1470	5997993	38.7148
P007	81	1268	5999261	112.242
P007	82	1245	6000506	202.269
P007	83	1164	6001670	144.451
P007	84	1087	6002757	68.676
