## Supplementary material for "Phylogenomic analysis reveals the basis of adaptation of *Pseudorhizobium* species to extreme environments": Table S2

### Sheet: aai_summary
	RP007_|_Rhizobium sp_P007_|_P007	RHIZOB54_|_Rhizobium sp. Root149_Root149_|_GCF_001427345	RHIMAR_|_Rhizobium marinum_MGL06_|_GCF_000705355	PSEPEL1_|_Pseudorhizobium pelagicum_R1-200B4_|_GCF_000722615	PSEPEL2_|_Pseudorhizobium pelagicum_R2-400B4_|_GCF_000722625	REJC140_|_Rhizobium endolithicum_JC140_|_JP121	REQ54_|_Rhizobium endolythicum_Q54_|_B03_1	RTCK_|_Rhizobium sp_TCK_|_D03_1	RNT25_|_Rhizobium sp_NT-25_|_C03_1	RHIZOB27_|_Rhizobium sp. NT-26_NT-26_|_GCF_000967425	RFYW14_|_Rhizobium flavum_YW14_|_E03_1	RKHAN_|_Rhizobium sp_Khangiran2_|_F03_1	RHAB21_|_Rhizobium halotolerans_AB21_|_JP120	RHIZOB28_|_Rhizobium sp. LC145_LC145_|_GCF_001005825	RHIZOB79_|_Rhizobium sp. LCM 4573_LCM 4573_|_GCF_001854865	RHIZOB5_|_Rhizobium sp. CF080_CF080_|_GCF_000282095	NEOGAL1_|_Neorhizobium galegae bv. officinalis bv. officinalis str. HAMBI 1141_HAMBI 1141_|_GCF_000731295	NEOGAL2_|_Neorhizobium galegae bv. orientalis str. HAMBI 540_HAMBI 540_|_GCF_000731315	NEOGAL10_|_Neorhizobium galegae bv. orientalis_HAMBI 2427_|_GCF_000986035	NEORHI4_|_Neorhizobium sp. T25_13_T25_13_|_GCF_002968675	NEORHI1_|_Neorhizobium sp. T7_12_T7_12_|_GCF_002968535	NEORHI3_|_Neorhizobium sp. T25_27_T25_27_|_GCF_002968565	NEORHI7_|_Neorhizobium sp. T17_20_T17_20_|_GCF_002968845	NEORHI5_|_Neorhizobium sp. T11_12_T11_12_|_GCF_002968795	NEORHI6_|_Neorhizobium sp. T20_22_T20_22_|_GCF_002968815	NEOGAL7_|_Neorhizobium galegae bv. officinalis_HAMBI 1189_|_GCF_000985975	NEOGAL5_|_Neorhizobium galegae bv. officinalis_HAMBI 1145_|_GCF_000985915	NEORHI2_|_Neorhizobium sp. T6_25_T6_25_|_GCF_002968555	NEOGAL3_|_Neorhizobium galegae bv. officinalis_HAMBI 1146_|_GCF_000985875	NEOGAL9_|_Neorhizobium galegae bv. officinalis_HAMBI 490_|_GCF_000986015	RHIVIG_|_Rhizobium vignae_CCBAU 05176_|_GCF_000732195	NEOGAL4_|_Neorhizobium galegae bv. orientalis_HAMBI 2610_|_GCF_000985895	NEOGAL6_|_Neorhizobium galegae bv. orientalis_HAMBI 2566_|_GCF_000985955	NEOGAL8_|_Neorhizobium galegae bv. orientalis_HAMBI 2605_|_GCF_000985995	NEOHUA_|_Neorhizobium huautlense_DSM 21817_|_GCF_002968575	NEOALK_|_Neorhizobium alkalisoli_DSM 21826_|_GCF_002968635	RHIZOB21_|_Rhizobium sp. YS-1r_YS-1r_|_GCF_000757525	RHIORY4_|_Rhizobium oryzae_B4P_|_GCF_900177415	RHIZOB116_|_Rhizobium sp. NFR07_NFR07_|_GCF_900111905	RHIZOB35_|_Rhizobium sp. Leaf306_Leaf306_|_GCF_001423425	RHIZOB34_|_Rhizobium sp. Leaf321_Leaf321_|_GCF_001423215	RHIZOB113_|_Rhizobium sp. NFR12_NFR12_|_GCF_900108545
RP007_|_Rhizobium sp_P007_|_P007	NA	70.68	71.23	71.13	71.14	72.19	71.86	72.01	71.61	71.68	72.37	71.94	71.57	72.29	72.31	70.86	70.9	71.12	71.01	71.21	71.27	71.51	71.46	71.5	71.56	71.64	71.4	71.37	71.36	71.47	71.56	71.41	71.23	71.04	72.01	71.78	70.93	71.81	70.77	70.85	70.96	70.66
RHIZOB54_|_Rhizobium sp. Root149_Root149_|_GCF_001427345	70.68	NA	71.77	71.81	71.78	72.45	72.53	72.26	72.23	72.25	72.42	72.23	72.11	72.36	72.06	71.83	72.01	72.11	72.09	71.76	71.76	71.86	71.81	71.84	71.8	72.15	72.12	71.77	72.2	72	72.2	72.19	71.96	71.98	72.45	72.07	71.99	72.29	70.69	71.02	71.02	71.19
RHIMAR_|_Rhizobium marinum_MGL06_|_GCF_000705355	71.23	71.77	NA	97.78	97.77	81.26	81.15	81.12	80.85	80.91	81.15	81.2	81.06	76.26	76.32	74.71	74.69	74.68	74.63	74.85	74.67	74.79	74.78	74.75	74.77	75.06	74.95	74.87	74.95	75.13	75.09	74.94	74.87	74.78	75.56	75.3	75.45	75.87	73.59	73.62	73.95	73.77
PSEPEL1_|_Pseudorhizobium pelagicum_R1-200B4_|_GCF_000722615	71.13	71.81	97.78	NA	99.99	81.12	80.88	80.95	80.68	80.69	80.93	81.06	80.8	76.38	76.4	74.52	74.77	74.87	74.82	74.96	74.77	74.91	74.92	74.81	74.81	75.03	74.99	74.86	74.84	74.88	75	74.92	74.77	74.66	75.6	75.54	75.51	75.69	73.44	73.64	73.8	73.77
PSEPEL2_|_Pseudorhizobium pelagicum_R2-400B4_|_GCF_000722625	71.14	71.78	97.77	99.99	NA	81.13	80.88	80.96	80.69	80.7	80.92	81.07	80.81	76.4	76.43	74.53	74.78	74.89	74.84	74.98	74.8	74.92	74.92	74.81	74.81	75.04	75.02	74.88	74.86	74.9	75.02	74.95	74.79	74.68	75.61	75.56	75.5	75.69	73.47	73.65	73.8	73.78
REJC140_|_Rhizobium endolithicum_JC140_|_JP121	72.19	72.45	81.26	81.12	81.13	NA	98.18	85.77	85.77	85.71	85.62	85.77	85.86	77.63	77.58	75.57	75.63	75.68	75.58	75.68	75.7	75.74	75.73	75.72	75.77	75.89	75.96	75.59	75.75	75.74	75.77	75.79	75.61	75.56	76.48	76.39	76.47	76.54	74.06	74.06	74.01	73.85
REQ54_|_Rhizobium endolythicum_Q54_|_B03_1	71.86	72.53	81.15	80.88	80.88	98.18	NA	85.54	85.8	85.83	85.63	85.53	85.59	77.35	77.25	75.44	75.45	75.61	75.54	75.75	75.46	75.7	75.61	75.69	75.68	75.78	75.9	75.58	75.52	75.63	75.75	75.86	75.69	75.46	76.43	76.27	76.51	76.59	73.88	73.88	74.01	73.98
RTCK_|_Rhizobium sp_TCK_|_D03_1	72.01	72.26	81.12	80.95	80.96	85.77	85.54	NA	98.44	98.52	96.53	96.27	96.55	77.18	77.12	75.31	75.29	75.28	75.34	75.43	75.36	75.39	75.4	75.41	75.38	75.32	75.41	75.35	75.43	75.49	75.4	75.43	75.4	75.34	75.95	75.99	76.37	76.3	74.13	73.84	73.89	73.85
RNT25_|_Rhizobium sp_NT-25_|_C03_1	71.61	72.23	80.85	80.68	80.69	85.77	85.8	98.44	NA	100	96.11	96.31	96.41	76.85	76.87	74.78	74.99	75.13	75.11	75.14	74.99	75.15	75.12	75.12	75.13	75.15	75.22	75.26	75.28	75.27	75.26	75.18	75.06	74.85	75.76	75.83	76.34	76.14	74.07	73.76	73.99	73.88
RHIZOB27_|_Rhizobium sp. NT-26_NT-26_|_GCF_000967425	71.68	72.25	80.91	80.69	80.7	85.71	85.83	98.52	100	NA	96.27	96.35	96.37	76.83	76.98	74.88	75.09	75.29	75.24	75.29	75.09	75.25	75.22	75.22	75.25	75.26	75.32	75.34	75.37	75.37	75.39	75.35	75.17	75.04	75.89	75.97	76.39	76.21	74.26	73.84	74.06	73.94
RFYW14_|_Rhizobium flavum_YW14_|_E03_1	72.37	72.42	81.15	80.93	80.92	85.62	85.63	96.53	96.11	96.27	NA	96.58	96.45	77.4	77.07	75.27	75.21	75.22	75.17	75.51	75.32	75.33	75.42	75.38	75.37	75.47	75.47	75.52	75.46	75.47	75.4	75.45	75.44	75.27	76.2	75.98	76.16	76.39	74.16	73.58	73.77	73.6
RKHAN_|_Rhizobium sp_Khangiran2_|_F03_1	71.94	72.23	81.2	81.06	81.07	85.77	85.53	96.27	96.31	96.35	96.58	NA	97.11	77.36	77.36	75.47	75.34	75.47	75.41	75.44	75.43	75.44	75.5	75.46	75.42	75.57	75.63	75.51	75.59	75.6	75.5	75.38	75.42	75.34	76.18	76.36	76.37	76.57	74.41	73.79	73.86	73.85
RHAB21_|_Rhizobium halotolerans_AB21_|_JP120	71.57	72.11	81.06	80.8	80.81	85.86	85.59	96.55	96.41	96.37	96.45	97.11	NA	76.77	76.94	75.04	74.88	75.05	74.97	75.18	75.05	75.28	75.1	75.23	75.21	75.28	75.05	75.13	75.19	75.25	75.05	75.19	75.06	74.81	75.91	75.85	76.04	76.13	73.98	73.71	73.94	73.68
RHIZOB28_|_Rhizobium sp. LC145_LC145_|_GCF_001005825	72.29	72.36	76.26	76.38	76.4	77.63	77.35	77.18	76.85	76.83	77.4	77.36	76.77	NA	93.86	78.28	78.41	78.45	78.38	78.44	78.22	78.51	78.42	78.42	78.47	78.72	78.53	78.37	78.41	78.39	78.46	78.6	78.48	78.34	79.7	79.37	79.9	80.19	75.63	75.59	75.53	75.5
RHIZOB79_|_Rhizobium sp. LCM 4573_LCM 4573_|_GCF_001854865	72.31	72.06	76.32	76.4	76.43	77.58	77.25	77.12	76.87	76.98	77.07	77.36	76.94	93.86	NA	78.61	78.39	78.32	78.39	78.47	78.49	78.65	78.52	78.51	78.53	78.73	78.54	78.38	78.46	78.42	78.58	78.63	78.6	78.36	79.38	79.3	79.59	80.33	75.48	75.49	75.33	75.37
RHIZOB5_|_Rhizobium sp. CF080_CF080_|_GCF_000282095	70.86	71.83	74.71	74.52	74.53	75.57	75.44	75.31	74.78	74.88	75.27	75.47	75.04	78.28	78.61	NA	91.49	91.69	91.66	91.13	91.09	91.14	91.17	91	91	91.43	91.48	91.01	92.15	92.23	92.14	92.11	92.09	92	82.77	82.67	83.51	84.5	76.35	76.44	76.81	76.72
NEOGAL1_|_Neorhizobium galegae bv. officinalis bv. officinalis str. HAMBI 1141_HAMBI 1141_|_GCF_000731295	70.9	72.01	74.69	74.77	74.78	75.63	75.45	75.29	74.99	75.09	75.21	75.34	74.88	78.41	78.39	91.49	NA	96.61	96.54	93.48	93.23	93.47	93.47	93.46	93.49	93.34	93.38	92.99	92.37	92.5	92.64	93.12	93.17	92.92	82.57	82.33	83.4	84.44	75.87	76.48	76.56	76.47
NEOGAL2_|_Neorhizobium galegae bv. orientalis str. HAMBI 540_HAMBI 540_|_GCF_000731315	71.12	72.11	74.68	74.87	74.89	75.68	75.61	75.28	75.13	75.29	75.22	75.47	75.05	78.45	78.32	91.69	96.61	NA	99.32	93.09	93.17	93.18	93.27	93.21	93.16	93.1	93.13	92.8	92.38	92.32	92.72	93.46	93.41	93.3	82.82	82.41	83.6	84.36	76.32	76.62	76.83	76.75
NEOGAL10_|_Neorhizobium galegae bv. orientalis_HAMBI 2427_|_GCF_000986035	71.01	72.09	74.63	74.82	74.84	75.58	75.54	75.34	75.11	75.24	75.17	75.41	74.97	78.38	78.39	91.66	96.54	99.32	NA	93.11	93.07	93.25	93.24	93.18	93.17	93.13	93.06	92.86	92.26	92.25	92.69	93.48	93.42	93.2	82.73	82.42	83.53	84.38	76.21	76.59	76.73	76.73
NEORHI4_|_Neorhizobium sp. T25_13_T25_13_|_GCF_002968675	71.21	71.76	74.85	74.96	74.98	75.68	75.75	75.43	75.14	75.29	75.51	75.44	75.18	78.44	78.47	91.13	93.48	93.09	93.11	NA	97.45	97.48	97.47	97.51	97.46	96.34	96.57	96.42	93.88	94.06	94.45	95.04	94.96	94.81	82.67	82.68	83.53	84.39	76.24	76.66	76.8	76.86
NEORHI1_|_Neorhizobium sp. T7_12_T7_12_|_GCF_002968535	71.27	71.76	74.67	74.77	74.8	75.7	75.46	75.36	74.99	75.09	75.32	75.43	75.05	78.22	78.49	91.09	93.23	93.17	93.07	97.45	NA	98.2	98.2	98.23	98.25	96.52	96.66	96.54	93.9	94.02	94.41	95.09	95.04	94.82	82.67	82.59	83.35	84.37	76.01	76.43	76.65	76.68
NEORHI3_|_Neorhizobium sp. T25_27_T25_27_|_GCF_002968565	71.51	71.86	74.79	74.91	74.92	75.74	75.7	75.39	75.15	75.25	75.33	75.44	75.28	78.51	78.65	91.14	93.47	93.18	93.25	97.48	98.2	NA	98.48	98.46	98.48	96.71	96.8	96.55	94.11	94.04	94.53	95.31	95.11	95.03	82.75	82.72	83.35	84.41	76.23	76.42	76.67	76.7
NEORHI7_|_Neorhizobium sp. T17_20_T17_20_|_GCF_002968845	71.46	71.81	74.78	74.92	74.92	75.73	75.61	75.4	75.12	75.22	75.42	75.5	75.1	78.42	78.52	91.17	93.47	93.27	93.24	97.47	98.2	98.48	NA	99.58	99.43	96.66	96.8	96.57	94.01	93.98	94.34	95.12	95.02	94.97	82.72	82.62	83.38	84.44	76.3	76.52	76.7	76.79
NEORHI5_|_Neorhizobium sp. T11_12_T11_12_|_GCF_002968795	71.5	71.84	74.75	74.81	74.81	75.72	75.69	75.41	75.12	75.22	75.38	75.46	75.23	78.42	78.51	91	93.46	93.21	93.18	97.51	98.23	98.46	99.58	NA	99.74	96.68	96.81	96.53	94.06	94.02	94.32	95.11	95.06	94.94	82.68	82.7	83.44	84.37	76.25	76.51	76.68	76.8
NEORHI6_|_Neorhizobium sp. T20_22_T20_22_|_GCF_002968815	71.56	71.8	74.77	74.81	74.81	75.77	75.68	75.38	75.13	75.25	75.37	75.42	75.21	78.47	78.53	91	93.49	93.16	93.17	97.46	98.25	98.48	99.43	99.74	NA	96.68	96.72	96.53	93.97	93.9	94.32	95.1	95.04	94.92	82.68	82.64	83.37	84.3	76.24	76.55	76.71	76.81
NEOGAL7_|_Neorhizobium galegae bv. officinalis_HAMBI 1189_|_GCF_000985975	71.64	72.15	75.06	75.03	75.04	75.89	75.78	75.32	75.15	75.26	75.47	75.57	75.28	78.72	78.73	91.43	93.34	93.1	93.13	96.34	96.52	96.71	96.66	96.68	96.68	NA	97.07	96.58	94.35	94.44	94.61	95.17	95.14	95.08	82.91	83.01	83.61	84.28	76.75	76.71	77.09	77.1
NEOGAL5_|_Neorhizobium galegae bv. officinalis_HAMBI 1145_|_GCF_000985915	71.4	72.12	74.95	74.99	75.02	75.96	75.9	75.41	75.22	75.32	75.47	75.63	75.05	78.53	78.54	91.48	93.38	93.13	93.06	96.57	96.66	96.8	96.8	96.81	96.72	97.07	NA	97.13	94.2	94.3	94.58	95.4	95.26	95.08	82.68	82.76	83.37	84.33	76.48	76.74	76.96	76.89
NEORHI2_|_Neorhizobium sp. T6_25_T6_25_|_GCF_002968555	71.37	71.77	74.87	74.86	74.88	75.59	75.58	75.35	75.26	75.34	75.52	75.51	75.13	78.37	78.38	91.01	92.99	92.8	92.86	96.42	96.54	96.55	96.57	96.53	96.53	96.58	97.13	NA	94.19	94.11	94.08	95.06	95.05	94.84	82.7	82.46	83.58	84.27	76.15	76.48	76.77	76.81
NEOGAL3_|_Neorhizobium galegae bv. officinalis_HAMBI 1146_|_GCF_000985875	71.36	72.2	74.95	74.84	74.86	75.75	75.52	75.43	75.28	75.37	75.46	75.59	75.19	78.41	78.46	92.15	92.37	92.38	92.26	93.88	93.9	94.11	94.01	94.06	93.97	94.35	94.2	94.19	NA	98.78	94.54	94.53	94.47	94.24	82.92	82.77	83.47	84.48	76.61	76.94	77.05	76.85
NEOGAL9_|_Neorhizobium galegae bv. officinalis_HAMBI 490_|_GCF_000986015	71.47	72	75.13	74.88	74.9	75.74	75.63	75.49	75.27	75.37	75.47	75.6	75.25	78.39	78.42	92.23	92.5	92.32	92.25	94.06	94.02	94.04	93.98	94.02	93.9	94.44	94.3	94.11	98.78	NA	94.57	94.64	94.51	94.33	82.87	82.7	83.58	84.55	76.7	76.95	77.1	76.9
RHIVIG_|_Rhizobium vignae_CCBAU 05176_|_GCF_000732195	71.56	72.2	75.09	75	75.02	75.77	75.75	75.4	75.26	75.39	75.4	75.5	75.05	78.46	78.58	92.14	92.64	92.72	92.69	94.45	94.41	94.53	94.34	94.32	94.32	94.61	94.58	94.08	94.54	94.57	NA	95.56	95.48	95.3	82.83	82.7	83.61	84.36	76.72	76.79	77.09	76.92
NEOGAL4_|_Neorhizobium galegae bv. orientalis_HAMBI 2610_|_GCF_000985895	71.41	72.19	74.94	74.92	74.95	75.79	75.86	75.43	75.18	75.35	75.45	75.38	75.19	78.6	78.63	92.11	93.12	93.46	93.48	95.04	95.09	95.31	95.12	95.11	95.1	95.17	95.4	95.06	94.53	94.64	95.56	NA	98.52	98.49	82.95	82.98	83.57	84.64	76.72	77	77.15	76.96
NEOGAL6_|_Neorhizobium galegae bv. orientalis_HAMBI 2566_|_GCF_000985955	71.23	71.96	74.87	74.77	74.79	75.61	75.69	75.4	75.06	75.17	75.44	75.42	75.06	78.48	78.6	92.09	93.17	93.41	93.42	94.96	95.04	95.11	95.02	95.06	95.04	95.14	95.26	95.05	94.47	94.51	95.48	98.52	NA	98.71	82.89	82.79	83.5	84.58	76.5	76.82	77.05	76.97
NEOGAL8_|_Neorhizobium galegae bv. orientalis_HAMBI 2605_|_GCF_000985995	71.04	71.98	74.78	74.66	74.68	75.56	75.46	75.34	74.85	75.04	75.27	75.34	74.81	78.34	78.36	92	92.92	93.3	93.2	94.81	94.82	95.03	94.97	94.94	94.92	95.08	95.08	94.84	94.24	94.33	95.3	98.49	98.71	NA	82.79	82.52	83.26	84.35	76.22	76.64	76.9	76.74
NEOHUA_|_Neorhizobium huautlense_DSM 21817_|_GCF_002968575	72.01	72.45	75.56	75.6	75.61	76.48	76.43	75.95	75.76	75.89	76.2	76.18	75.91	79.7	79.38	82.77	82.57	82.82	82.73	82.67	82.67	82.75	82.72	82.68	82.68	82.91	82.68	82.7	82.92	82.87	82.83	82.95	82.89	82.79	NA	91.55	84.03	84.13	76.51	76.63	76.82	76.72
NEOALK_|_Neorhizobium alkalisoli_DSM 21826_|_GCF_002968635	71.78	72.07	75.3	75.54	75.56	76.39	76.27	75.99	75.83	75.97	75.98	76.36	75.85	79.37	79.3	82.67	82.33	82.41	82.42	82.68	82.59	82.72	82.62	82.7	82.64	83.01	82.76	82.46	82.77	82.7	82.7	82.98	82.79	82.52	91.55	NA	83.63	84.08	76.41	76.39	76.52	76.46
RHIZOB21_|_Rhizobium sp. YS-1r_YS-1r_|_GCF_000757525	70.93	71.99	75.45	75.51	75.5	76.47	76.51	76.37	76.34	76.39	76.16	76.37	76.04	79.9	79.59	83.51	83.4	83.6	83.53	83.53	83.35	83.35	83.38	83.44	83.37	83.61	83.37	83.58	83.47	83.58	83.61	83.57	83.5	83.26	84.03	83.63	NA	86.09	76.58	76.34	76.64	76.45
RHIORY4_|_Rhizobium oryzae_B4P_|_GCF_900177415	71.81	72.29	75.87	75.69	75.69	76.54	76.59	76.3	76.14	76.21	76.39	76.57	76.13	80.19	80.33	84.5	84.44	84.36	84.38	84.39	84.37	84.41	84.44	84.37	84.3	84.28	84.33	84.27	84.48	84.55	84.36	84.64	84.58	84.35	84.13	84.08	86.09	NA	76.77	76.76	76.92	76.72
RHIZOB116_|_Rhizobium sp. NFR07_NFR07_|_GCF_900111905	70.77	70.69	73.59	73.44	73.47	74.06	73.88	74.13	74.07	74.26	74.16	74.41	73.98	75.63	75.48	76.35	75.87	76.32	76.21	76.24	76.01	76.23	76.3	76.25	76.24	76.75	76.48	76.15	76.61	76.7	76.72	76.72	76.5	76.22	76.51	76.41	76.58	76.77	NA	77.46	77.88	77.92
RHIZOB35_|_Rhizobium sp. Leaf306_Leaf306_|_GCF_001423425	70.85	71.02	73.62	73.64	73.65	74.06	73.88	73.84	73.76	73.84	73.58	73.79	73.71	75.59	75.49	76.44	76.48	76.62	76.59	76.66	76.43	76.42	76.52	76.51	76.55	76.71	76.74	76.48	76.94	76.95	76.79	77	76.82	76.64	76.63	76.39	76.34	76.76	77.46	NA	98.11	98.17
RHIZOB34_|_Rhizobium sp. Leaf321_Leaf321_|_GCF_001423215	70.96	71.02	73.95	73.8	73.8	74.01	74.01	73.89	73.99	74.06	73.77	73.86	73.94	75.53	75.33	76.81	76.56	76.83	76.73	76.8	76.65	76.67	76.7	76.68	76.71	77.09	76.96	76.77	77.05	77.1	77.09	77.15	77.05	76.9	76.82	76.52	76.64	76.92	77.88	98.11	NA	98.25
RHIZOB113_|_Rhizobium sp. NFR12_NFR12_|_GCF_900108545	70.66	71.19	73.77	73.77	73.78	73.85	73.98	73.85	73.88	73.94	73.6	73.85	73.68	75.5	75.37	76.72	76.47	76.75	76.73	76.86	76.68	76.7	76.79	76.8	76.81	77.1	76.89	76.81	76.85	76.9	76.92	76.96	76.97	76.74	76.72	76.46	76.45	76.72	77.92	98.17	98.25	NA
						[0; 75[	[75; 76[	[76; 78[	[78; 80[	[80; 85[	[85; 90[	[90; 97[	[97; 100[	100
						← between gen →		← 'boundary’ →		← within genus →
