## Supplementary material for "Phylogenomic analysis reveals the basis of adaptation of *Pseudorhizobium* species to extreme environments": Table S4

### Sheet: ale_dated_summary_NT-26lineage_events - missing respiratory chain
gene_family_id	replacement_label_or_cds_code	don_branch_id	don_branch_name	rec_branch_id	rec_branch_name	event_type	freq
RHIZOC005563	RFYW14_03886			6	N9	S	616
RHIZOC005563	RFYW14_03886			11	N11	S	604
RHIZOC005563	RFYW14_03886			17	N13	S	823
RHIZOC005563	RFYW14_03886			25	N15	L	707
RHIZOC005563	RFYW14_03886			6	N9	O	482
RHIZOC005882	RFYW14_03882			2	N3	S	683
RHIZOC005882	RFYW14_03882			3	N5	S	522
RHIZOC005882	RFYW14_03882			6	N9	S	971
RHIZOC005882	RFYW14_03882			11	N11	S	993
RHIZOC005882	RFYW14_03882			17	N13	S	986
RHIZOC005882	RFYW14_03882			25	N15	L	720
RHIZOC005882	RFYW14_03882	81	#OUTSIDE#	6	N9	T	170
RHIZOC017170	RFYW14_03888			6	N9	S	737
RHIZOC017170	RFYW14_03888			11	N11	S	807
RHIZOC017170	RFYW14_03888			17	N13	S	833
RHIZOC017170	RFYW14_03888			25	N15	L	767
RHIZOC017170	RFYW14_03888			6	N9	O	599
RHIZOC023827	RFYW14_03883			2	N3	S	357
RHIZOC023827	RFYW14_03883			3	N5	S	395
RHIZOC023827	RFYW14_03883			6	N9	S	963
RHIZOC023827	RFYW14_03883			11	N11	S	978
RHIZOC023827	RFYW14_03883			17	N13	S	987
RHIZOC023827	RFYW14_03883			25	N15	L	921
RHIZOC023827	RFYW14_03883			6	N9	O	314
RHIZOC025005	RFYW14_03879			2	N3	S	691
RHIZOC025005	RFYW14_03879			3	N5	S	506
RHIZOC025005	RFYW14_03879			6	N9	S	753
RHIZOC025005	RFYW14_03879			11	N11	S	949
RHIZOC025005	RFYW14_03879			17	N13	S	770
RHIZOC025005	RFYW14_03879			25	N15	L	792
RHIZOC025005	RFYW14_03879			2	N3	O	154
RHIZOC027929	RFYW14_03881			2	N3	S	817
RHIZOC027929	RFYW14_03881			3	N5	S	637
RHIZOC027929	RFYW14_03881			6	N9	S	907
RHIZOC027929	RFYW14_03881			11	N11	S	910
RHIZOC027929	RFYW14_03881			17	N13	S	946
RHIZOC027929	RFYW14_03881			25	N15	L	967
RHIZOC027929	RFYW14_03881			2	N3	O	140
RHIZOC031377	RFYW14_03885			2	N3	S	1000
RHIZOC031377	RFYW14_03885			3	N5	S	1000
RHIZOC031377	RFYW14_03885			6	N9	S	1000
RHIZOC031377	RFYW14_03885			11	N11	S	1000
RHIZOC031377	RFYW14_03885			17	N13	S	1000
RHIZOC031377	RFYW14_03885			25	N15	L	1000
RHIZOC039285	RFYW14_03884			2	N3	S	699
RHIZOC039285	RFYW14_03884			3	N5	S	761
RHIZOC039285	RFYW14_03884			6	N9	S	976
RHIZOC039285	RFYW14_03884			11	N11	S	979
RHIZOC039285	RFYW14_03884			17	N13	S	977
RHIZOC039285	RFYW14_03884			25	N15	L	584
RHIZOC039285	RFYW14_03884	81	#OUTSIDE#	6	N9	T	106

### Sheet: ale_dated_summary_NT-26lineage_events - autotrophy
gene_family_id	replacement_label_or_cds_code	don_branch_id	don_branch_name	rec_branch_id	rec_branch_name	event_type	freq
RHIZOC005390	RHIZOB27_639	2	N3	S	402
RHIZOC005390	RHIZOB27_639	3	N5	L	153
RHIZOC005390	RHIZOB27_639	3	N5	S	109
RHIZOC005390	RHIZOB27_639	17	N13	S	181
RHIZOC005390	RHIZOB27_639	25	N15	S	998
RHIZOC005390	RHIZOB27_639	36	N17	S	1000
RHIZOC010479	RHIZOB27_647	25	N15	S	1000
RHIZOC010479	RHIZOB27_647	36	N17	S	1000
RHIZOC010479	RHIZOB27_647	81	#OUTSIDE#	25	N15	T	131
RHIZOC017963	RHIZOB27_645	2	N3	S	697
RHIZOC017963	RHIZOB27_645	3	N5	L	146
RHIZOC017963	RHIZOB27_645	3	N5	S	281
RHIZOC017963	RHIZOB27_645	17	N13	S	266
RHIZOC017963	RHIZOB27_645	25	N15	S	1000
RHIZOC017963	RHIZOB27_645	36	N17	S	1000
RHIZOC018017	RHIZOB27_644	25	N15	S	1000
RHIZOC018017	RHIZOB27_644	36	N17	S	1000
RHIZOC019511	RHIZOB27_646	25	N15	S	997
RHIZOC019511	RHIZOB27_646	36	N17	S	1000
RHIZOC020575	RHIZOB27_640	2	N3	S	681
RHIZOC020575	RHIZOB27_640	3	N5	S	630
RHIZOC020575	RHIZOB27_640	1	RHIZOB54	6	N9	T	249
RHIZOC020575	RHIZOB27_640	13	RHIZOB21	6	N9	T	119
RHIZOC020575	RHIZOB27_640	14	RHIORY4	6	N9	T	106
RHIZOC020575	RHIZOB27_640	17	N13	S	163
RHIZOC020575	RHIZOB27_640	25	N15	S	1000
RHIZOC020575	RHIZOB27_640	36	N17	S	1000
RHIZOC020575	RHIZOB27_640	2	N3	O	215
RHIZOC025364	RHIZOB27_635	17	N13	S	463
RHIZOC025364	RHIZOB27_635	25	N15	S	998
RHIZOC025364	RHIZOB27_635	36	N17	S	1000
RHIZOC029770	RHIZOB27_638	2	N3	S	375
RHIZOC029770	RHIZOB27_638	3	N5	L	127
RHIZOC029770	RHIZOB27_638	3	N5	S	186
RHIZOC029770	RHIZOB27_638	17	N13	S	131
RHIZOC029770	RHIZOB27_638	25	N15	S	999
RHIZOC029770	RHIZOB27_638	36	N17	S	1000
RHIZOC029770	RHIZOB27_638	2	N3	O	118
RHIZOC029770	RHIZOB27_638	81	#OUTSIDE#	25	N15	T	334
RHIZOC040656	RHIZOB27_642	25	N15	S	1000
RHIZOC040656	RHIZOB27_642	36	N17	S	1000
RHIZOC041075	RHIZOB27_641	25	N15	S	998
RHIZOC041075	RHIZOB27_641	36	N17	S	1000
