## Supplementary material for "Phylogenomic analysis reveals the basis of adaptation of *Pseudorhizobium* species to extreme environments": Table S6

### Sheet: Tabelle1
Table SXY: NaCl tolerance.
Growth experiments of nine rhizobia was performed at 28°C in liquid R2A medium (DSMZ medium 830) supplemented with increasing concentrations of NaCl. +, positive; -, negative; w, weak;
Rban, Pseudorhizobium banfieldii; Phalo, P. halotolerans; Pflavo, P. flavum; Pendo; P. endolithicum; Pmari, P. marinum; Ngale, Neorhizobium galegae; Rlegu, Rhizobium leguminosarum.
	Genus					Pseudorhizobium					Neorhiz.	Rhizobium
		1	2	3	4	5	6	7	8	9	10	11
	Species	Pban	Pban	Pban	Phalo	Phalo	Pflavo	Pendo	Pendo	Pmari	Ngale	Rlegu
	Strain	NT-26	NT-25	TCK	AB21	Khangiran2	YW14	JC140	Q54	MGL06	HAMBI 540	USDA 2370
	DSM	106348	106347	13828	105041	106339	102134	104972	106353	106576	11542	106839
	0% NaCl	+	+	+	+	+	+	+	+	+	+	+
	1%	+	+	+	+	+	+	+	+	+	-	-
	2%	+	+	+	+	+	+	+	+	+	-	-
	3%	+	+	+	+	+	+	+	w	+	-	-
	4%	+	+	+	+	+	+	w	-	+	-	-
	5%	+	+	-	+	+	w	(w)	-	+	-	-
	6%	-	-	-	-	w	-	-	-	+	-	-
	7%	-	-	-	-	-	-	-	-	w	-	-
	8%	-	-	-	-	-	-	-	-	-	-	-
	9%	-	-	-	-	-	-	-	-	-	-	-
