## Supplementary material for "Phylogenomic analysis reveals the basis of adaptation of *Pseudorhizobium* species to extreme environments": Table S7

### Sheet: Sheet1
Species	Strain	DSM	Colour	Sensitivity
Pban	NT-26	106348	Red-orange	Inhibited
Pban	NT-25	106347	Red-orange	Inhibited
Pban	TCK	13828	Red-orange	Inhibited
Phalo	AB21	105041	Red	Tolerant
Phalo	Khangiran2	106339	Red	Inhibited
Pflavo	YW14	102134	Red-orange	Tolerant
Pendo	JC140	104972	Red-orange	Tolerant
Pendo	Q54	106353	Red-orange	Tolerant
Pmari	MGL06	106576	Red-orange	Tolerant
Ngale	HAMBI 540	11542	Orange	Tolerant
