## Supplementary material for "Phylogenomic analysis reveals the basis of adaptation of *Pseudorhizobium* species to extreme environments": Table S8

### Sheet: Summary + - w
Table SXY: Biolog GenIII Analysis (PM Mode)
Discretized Biolog GenIII data of nine Pseudorhizobium strains and two reference strains belonging to the genera Neorhizobium and Rhizobium. Statistical proceeding for data analysis is
described in Supplemental File XY "Analysis of Replication test data" (Johannes Sikorski, February 8, 2019)
+, positive; -, negative; w, weak; Rban, P. banfieldii; Phalo, P. halotolerans; Pflavo, P. flavum; Pendo; P. endolithicum; Pmari, P. marinum; Ngale, N. galegae; Rlegu, R. leguminosarum.
	Genus					Pseudorhizobium					Neorhiz.	Rhizobium
		1	2	3	4	5	6	7	8	9	10	11
	Species	Pban	Pban	Pban	Phalo	Phalo	Pflavo	Pendo	Pendo	Pmari	Ngale	Rlegu
	Strain	NT-26	NT-25	TCK	AB21	Khangiran2	YW14	JC140	Q54	MGL06	HAMBI 540	USDA 2370
	DSM	106348	106347	13828	105041	106339	102134	104972	106353	106576	11542	106839
	Substrate Conversion
	A01 (Negative Control)	-	-	-	-	-	-	-	-	-	-	w
	A02 (Dextrin)	-	-	-	w	-	w	w	w	-	-	w
	A03 (D-Maltose)	w	w	w	+	+	+	w	-	-	w	-
	A04 (D-Trehalose)	-	w	-	+	+	+	w	-	-	w	-
	A05 (D-Cellobiose)	+	+	w	+	+	+	+	+	+	+	-
	A06 (b-Gentiobiose)	+	+	-	+	+	+	+	+	+	-	-
	A07 (Sucrose)	+	+	w	+	+	+	+	+	+	-	-
	A08 (Turanose)	w	w	w	+	+	+	+	+	+	w	-
	A09 (Stachyose)	-	-	-	-	-	-	-	-	-	-	-
	B01 (D-Raffinose)	-	-	-	-	-	-	-	-	-	w	-
	B02 (a-D-Lactose)	-	-	-	w	-	-	-	-	-	-	-
	B03 (D-Melibiose)	-	-	-	-	-	-	-	-	-	w	w
	B04 (b-Methyl-D-Glucoside)	w	w	w	+	w	w	w	+	-	-	+
	B05 (D-Salicin)	w	w	w	+	+	-	-	+	w	-	w
	B06 (N-Acetyl-D-Glucosamine)	+	+	+	+	+	+	+	+	+	w	+
	B07 (N-Acetyl-b-D-Mannosamine)	-	-	-	-	-	-	-	-	-	-	w
	B08 (N-Acetyl-D-Galactosamine)	-	-	-	-	-	-	-	-	-	-	+
	B09 (N-Acetyl-Neuraminic Acid)	-	-	-	-	-	-	-	-	-	-	-
	C01 (D-Glucose)	+	+	+	+	+	+	+	+	+	+	-
	C02 (D-Mannose)	+	+	+	+	+	+	+	+	+	+	-
	C03 (D-Fructose)	+	+	+	+	+	+	+	+	+	+	+
	C04 (D-Galactose)	+	+	+	+	+	+	+	+	+	w	w
	C05 (3-O-Methyl-D-Glucose)	-	-	-	w	-	-	-	-	-	-	w
	C06 (D-Fucose)	+	+	+	+	+	+	+	+	+	w	+
	C07 (L-Fucose)	-	-	-	+	+	-	+	+	+	+	+
	C08 (L-Rhamnose)	-	-	-	-	+	-	-	-	-	w	+
	C09 (Inosine)	-	-	-	-	-	-	-	-	-	-	-
	D01 (D-Sorbitol)	-	-	-	-	+	-	+	+	+	-	-
	D02 (D-Mannitol)	+	+	+	+	+	+	+	+	+	+	-
	D03 (D-Arabitol)	+	+	+	+	+	+	+	+	+	+	+
	D04 (myo-Inositol)	+	+	w	+	+	+	+	+	+	+	w
	D05 (Glycerol)	w	w	w	+	-	w	w	w	+	w	+
	D06 (D-Glucose-6-Phosphate)	-	-	-	-	-	-	-	-	-	w	w
	D07 (D-Fructose-6-Phosphate)	-	-	-	-	-	-	-	-	-	-	w
	D08 (D-Aspartic Acid)	-	-	-	-	-	-	-	-	-	-	-
	D09 (D-Serine #1)	-	-	-	-	-	-	-	-	-	-	-
	E01 (Gelatin)	-	-	-	-	-	-	-	-	-	-	-
	E02 (Gly-Pro)	-	-	-	w	-	-	-	-	-	-	-
	E03 (L-Alanine)	+	+	+	+	+	+	+	+	w	-	-
	E04 (L-Arginine)	-	-	-	-	-	-	-	-	-	-	-
	E05 (L-Aspartic Acid)	-	-	-	w	+	-	w	+	-	-	-
	E06 (L-Glutamic Acid)	+	+	w	+	+	+	+	+	+	+	w
	E07 (L-Histidine)	-	-	-	w	-	-	-	-	-	-	w
	E08 (L-Pyroglutamic Acid)	+	+	+	+	+	+	-	-	+	-	-
	E09 (L-Serine)	-	-	-	w	+	w	+	+	w	-	-
	F01 (Pectin)	w	w	w	+	+	+	+	+	w	w	-
	F02 (D-Galacturonic Acid)	-	-	-	-	-	-	-	-	-	-	-
	F03 (L-Galactonic Acid-g-Lactone)	-	-	-	-	-	-	-	-	-	-	-
	F04 (D-Gluconic Acid)	+	+	w	+	+	-	+	+	+	+	w
	F05 (D-Glucuronic Acid)	+	+	+	+	+	+	+	+	+	-	w
	F06 (Glucuronamide)	-	-	-	w	-	-	w	-	w	-	+
	F07 (Mucic Acid)	+	+	+	+	+	w	-	-	-	w	-
	F08 (Quinic Acid)	+	+	+	+	+	+	+	+	+	+	w
	F09 (D-Saccharic Acid)	+	+	+	+	+	-	-	-	+	w	-
	G01 (p-Hydroxy-Phenylacetic Acid)	-	-	-	-	-	-	-	-	-	-	-
	G02 (Methyl Pyruvate)	+	+	w	+	+	+	+	+	+	-	-
	G03 (D-Lactic Acid Methyl Ester)	-	-	-	-	-	-	-	-	-	-	w
	G04 (L-Lactic Acid)	w	w	-	+	w	w	-	-	-	-	w
	G05 (Citric Acid)	-	-	-	-	-	-	-	-	-	-	-
	G06 (a-Keto-Glutaric Acid)	-	-	-	+	-	-	-	-	-	-	-
	G07 (D-Malic Acid)	+	+	w	-	-	-	-	-	-	+	+
	G08 (L-Malic Acid)	-	-	-	-	-	-	-	-	-	+	-
	G09 (Bromo-Succinic Acid)	-	-	-	-	-	-	-	-	-	+	-
	H01 (Tween 40)	-	-	-	-	-	-	-	-	-	-	w
	H02 (g-Amino-n-Butyric Acid)	w	w	-	+	+	+	w	+	-	-	-
	H03 (a-Hydroxy-Butyric Acid)	-	-	-	w	w	w	w	w	-	-	-
	H04 (b-Hydroxy-Butyric Acid)	w	w	-	+	+	+	-	-	-	+	w
	H05 (a-Keto-Butyric Acid)	-	-	-	-	-	-	w	w	-	-	-
	H06 (Acetoacetic Acid)	-	w	-	w	w	w	w	w	+	+	+
	H07 (Propionic Acid)	-	-	-	w	w	-	+	+	-	-	w
	H08 (Acetic Acid)	+	+	+	+	+	+	+	+	+	+	+
	H09 (Sodium Formate)	-	-	-	-	-	w	-	-	-	-	w
	Genus					Pseudorhizobium					Neorhiz.	Rhizobium
		1	2	3	4	5	6	7	8	9	10	11
	Species	Pban	Pban	Pban	Phalo	Phalo	Pflavo	Pendo	Pendo	Pmari	Ngale	Rlegu
	Strain	NT-26	NT-25	TCK	AB21	Khangiran2	YW14	JC140	Q54	MGL06	HAMBI 540	USDA 2370
	DSM	106348	106347	13828	105041	106339	102134	104972	106353	106576	11542	106839
	pH
	A10 (Positive Control)	+	+	+	+	+	+	+	+	w	+	+
	A11 (pH 6)	+	+	+	+	+	+	+	+	-	-	-
	A12 (pH 5)	-	-	-	-	-	-	-	-	-	-	w
	Salinity
	B10 (1% NaCl)	+	+	+	+	+	+	+	+	w	-	-
	B11 (4% NaCl)	+	+	+	+	+	+	+	w	-	-	-
	B12 (8% NaCl)	-	-	-	-	-	-	-	-	-	-	w
	Antibiotics
	C10 (1% Sodium Lactate)	+	+	+	+	+	+	+	+	+	w	-
	C11 (Fusidic Acid)	-	-	-	-	-	-	-	-	-	-	-
	C12 (D-Serine #2)	-	-	-	-	-	-	-	-	-	-	w
	D10 (Troleandomycin)	-	-	-	-	-	-	+	-	-	-	-
	D11 (Rifamycin SV)	+	+	+	+	+	+	+	+	w	+	-
	D12 (Minocycline)	-	-	-	-	-	-	-	-	-	-	w
	E10 (Lincomycin)	+	+	+	+	+	+	+	+	-	w	+
	E11 (Guanidine Hydrochloride)	-	-	-	-	-	-	-	-	-	-	-
	E12 (Niaproof)	-	-	-	-	-	-	-	-	-	-	-
	F10 (Vancomycin)	-	-	-	-	-	-	-	-	-	-	-
	F11 (Tetrazolium Violet)	-	w	w	w	w	w	w	w	w	w	+
	F12 (Tetrazolium Blue)	+	+	+	+	+	+	+	+	w	+	w
	G10 (Nalidixic Acid)	-	-	-	-	+	-	+	+	-	-	w
	G11 (Lithium Chloride)	+	+	+	+	+	+	+	+	-	-	-
	G12 (Potassium Tellurite)	+	+	w	w	+	+	+	-	w	-	w
	H10 (Aztreonam)	-	w	w	w	w	+	w	-	-	-	w
	H11 (Butyric Acid)	-	-	-	-	-	-	w	-	-	-	w
	H12 (Sodium Bromate)	-	w	w	w	w	w	w	w	-	-	w

### Sheet: Continuous A-values
	Pflavo	Pendo	Phalo	Phalo	Pban	Pban	Pendo	Pmari	Rlegu	Ngale	Pban
	YW14	JC140	AB21	Khangiran2	NT-25	NT-26	Q54	MGL06	USDA 2370	HAMBI 540	TCK
	DSM_102134	DSM_104972	DSM_105041	DSM_106339	DSM_106347	DSM_106348	DSM_106353	DSM_106576	DSM_106839	DSM_11542	DSM_13828
A01 (Negative Control)	79	76	79	69	72	72	82	77	71	58	71
A02 (Dextrin)	106	133	131	80	79	77	131	80	72	73	79
A03 (D-Maltose)	254	99	254	252	142	157	95	96	50	176	119
A04 (D-Trehalose)	256	98	254	252	100	103	105	98	60	164	94
A05 (D-Cellobiose)	251	254	250	248	236	243	256	241	46	231	133
A06 (b-Gentiobiose)	216	245	245	225	220	223	250	222	58	94	95
A07 (Sucrose)	243	246	244	242	233	238	244	224	49	98	114
A08 (Turanose)	238	183	243	243	143	175	239	224	66	141	131
A09 (Stachyose)	58	65	70	54	60	56	71	61	66	45	63
A10 (Positive Control)	252	261	255	253	250	250	246	116	116	208	247
A11 (pH 6)	249	255	253	252	246	248	219	95	67	55	240
A12 (pH 5)	81	87	94	68	82	76	97	67	77	74	87
B01 (D-Raffinose)	70	65	68	57	59	59	71	65	52	143	57
B02 (a-D-Lactose)	74	66	109	76	58	59	71	75	60	54	64
B03 (D-Melibiose)	58	53	61	46	47	47	54	52	87	163	47
B04 (b-Methyl-D-Glucoside)	117	129	241	158	161	191	214	88	136	59	120
B05 (D-Salicin)	151	106	235	229	177	202	229	169	79	53	116
B06 (N-Acetyl-D-Glucosamine)	238	248	238	240	240	240	242	232	111	182	225
B07 (N-Acetyl-b-D-Mannosamine)	80	90	75	61	48	55	73	52	93	41	53
B08 (N-Acetyl-D-Galactosamine)	59	63	61	46	48	52	57	51	128	39	51
B09 (N-Acetyl-Neuraminic Acid)	49	61	64	49	50	51	63	53	56	41	54
B10 (1% NaCl)	248	243	248	244	246	247	241	116	51	50	240
B11 (4% NaCl)	243	230	245	245	244	248	179	85	50	46	238
B12 (8% NaCl)	77	75	84	79	72	71	82	85	74	77	83
C01 (D-Glucose)	260	267	259	260	253	255	267	243	60	243	202
C02 (D-Mannose)	245	255	244	244	241	241	250	238	52	234	229
C03 (D-Fructose)	246	256	245	251	243	243	254	242	115	234	230
C04 (D-Galactose)	216	244	242	246	222	233	238	238	77	183	215
C05 (3-O-Methyl-D-Glucose)	50	59	164	48	63	92	59	50	69	42	59
C06 (D-Fucose)	225	241	235	243	236	237	228	227	159	163	233
C07 (L-Fucose)	51	236	230	230	49	52	234	224	145	208	50
C08 (L-Rhamnose)	51	53	55	231	48	48	71	51	139	142	49
C09 (Inosine)	58	66	69	72	55	58	71	57	47	44	61
C10 (1% Sodium Lactate)	246	243	243	245	243	245	245	212	46	132	236
C11 (Fusidic Acid)	62	69	78	56	66	62	74	58	62	58	72
C12 (D-Serine #2)	80	89	94	71	81	74	94	72	73	73	91
D01 (D-Sorbitol)	79	266	80	259	61	58	265	248	59	66	66
D02 (D-Mannitol)	240	257	242	244	237	241	249	233	51	229	225
D03 (D-Arabitol)	246	259	244	244	241	244	253	237	118	229	231
D04 (myo-Inositol)	233	245	239	231	223	227	239	236	76	209	165
D05 (Glycerol)	101	105	217	63	164	189	170	226	132	165	139
D06 (D-Glucose-6-Phosphate)	53	67	64	49	49	47	64	57	69	111	51
D07 (D-Fructose-6-Phosphate)	60	85	76	55	56	57	76	66	69	82	53
D08 (D-Aspartic Acid)	52	72	70	51	54	51	71	61	37	50	57
D09 (D-Serine #1)	35	43	53	36	36	45	38	29	26	25	39
D10 (Troleandomycin)	66	198	69	46	57	65	60	64	47	46	59
D11 (Rifamycin SV)	243	244	244	239	235	237	234	115	60	188	231
D12 (Minocycline)	81	87	94	69	80	77	98	73	70	67	91
E01 (Gelatin)	65	85	63	55	57	62	70	71	49	57	61
E02 (Gly-Pro)	91	92	115	61	54	50	81	74	58	54	81
E03 (L-Alanine)	240	246	244	246	239	241	226	162	28	67	217
E04 (L-Arginine)	63	83	74	62	53	52	79	63	50	57	55
E05 (L-Aspartic Acid)	57	130	172	214	57	57	231	69	35	32	54
E06 (L-Glutamic Acid)	228	237	231	236	221	222	235	215	82	210	114
E07 (L-Histidine)	61	90	106	50	43	46	75	73	87	68	51
E08 (L-Pyroglutamic Acid)	231	65	233	237	231	233	62	220	56	56	213
E09 (L-Serine)	138	222	112	198	57	60	220	147	38	66	67
E10 (Lincomycin)	230	236	232	232	229	231	233	90	131	118	222
E11 (Guanidine Hydrochloride)	54	60	70	51	54	56	65	52	47	47	64
E12 (Niaproof)	64	69	75	60	67	67	73	59	55	58	71
F01 (Pectin)	181	242	236	203	176	170	242	140	53	146	124
F02 (D-Galacturonic Acid)	80	80	81	65	67	71	71	69	63	54	62
F03 (L-Galactonic Acid-g-Lactone)	72	81	78	60	62	64	80	65	46	48	61
F04 (D-Gluconic Acid)	88	235	190	206	221	228	244	233	104	215	145
F05 (D-Glucuronic Acid)	200	234	239	233	230	229	234	227	75	63	199
F06 (Glucuronamide)	84	112	109	78	89	86	104	148	120	85	85
F07 (Mucic Acid)	97	73	237	235	231	236	63	61	64	156	212
F08 (Quinic Acid)	204	228	230	231	226	228	209	226	81	214	203
F09 (D-Saccharic Acid)	53	66	233	235	223	230	70	228	62	105	208
F10 (Vancomycin)	59	64	67	54	57	56	73	55	47	50	62
F11 (Tetrazolium Violet)	118	119	124	108	107	116	120	110	108	121	116
F12 (Tetrazolium Blue)	255	259	258	256	251	253	248	107	105	228	250
G01 (p-Hydroxy-Phenylacetic Acid)	76	63	60	59	54	56	59	57	53	52	56
G02 (Methyl Pyruvate)	240	247	243	242	231	236	227	188	63	77	162
G03 (D-Lactic Acid Methyl Ester)	73	90	77	55	61	66	73	55	96	54	51
G04 (L-Lactic Acid)	169	87	220	132	130	170	86	61	95	62	79
G05 (Citric Acid)	71	82	63	55	55	54	81	88	39	74	58
G06 (a-Keto-Glutaric Acid)	86	69	253	63	67	76	77	90	56	57	71
G07 (D-Malic Acid)	60	65	78	57	226	237	84	98	129	236	145
G08 (L-Malic Acid)	66	61	74	56	56	59	69	63	67	245	66
G09 (Bromo-Succinic Acid)	51	55	63	38	51	57	63	61	50	213	41
G10 (Nalidixic Acid)	76	244	73	242	62	73	238	75	83	69	86
G11 (Lithium Chloride)	244	237	247	249	242	247	239	91	53	49	238
G12 (Potassium Tellurite)	225	235	168	233	216	236	108	115	96	90	148
H01 (Tween 40)	82	73	75	68	61	66	73	79	84	60	70
H02 (g-Amino-n-Butyric Acid)	196	127	254	220	117	170	200	77	60	73	88
H03 (a-Hydroxy-Butyric Acid)	142	115	139	125	50	66	149	73	57	55	54
H04 (b-Hydroxy-Butyric Acid)	192	81	224	231	123	166	73	80	101	235	78
H05 (a-Keto-Butyric Acid)	76	120	66	53	40	52	130	62	35	40	44
H06 (Acetoacetic Acid)	104	160	126	92	104	109	140	182	131	202	92
H07 (Propionic Acid)	66	254	136	126	46	65	262	83	82	41	63
H08 (Acetic Acid)	267	271	277	276	269	276	269	253	160	229	243
H09 (Sodium Formate)	106	87	78	60	69	78	82	62	101	58	84
H10 (Aztreonam)	238	106	126	99	97	119	98	90	75	74	111
H11 (Butyric Acid)	80	113	99	79	90	108	102	80	76	75	95
H12 (Sodium Bromate)	103	127	105	90	99	107	121	98	89	88	105
