## Supplementary material for "Phylogenomic analysis reveals the basis of adaptation of *Pseudorhizobium* species to extreme environments": Table S9

### Sheet: accessory_genome_custered_by_orthologs_robust_test_all_associated_loci_functions
phenotype_name	gene_family_id	og_id	terminal.score	terminal.p.value	simultaneous.score	simultaneous.p.value	subsequent.score	subsequent.p.value	genomic_accession	code	locus_tag	cds_code	cds_begin	cds_end	nr_protein_id	product
B04 (b-Methyl-D-Glucoside)	RHIZOC010432	0	-0.496703	0	NA	NA	NA	NA	NZ_HG938353.1	NEOGAL2	RG540_RS05860	NEOGAL2_1174	1147171	1148277	WP_038541956.1	GDP-mannose 4,6-dehydratase
B04 (b-Methyl-D-Glucoside)	RHIZOC010432	0	-0.496703	0	NA	NA	NA	NA	gnl|Earlham_Institute|REJC140_20	REJC140	REJC140_03824	REJC140_03824	106972	108051	REJC140_03824	GDP-mannose 4,6-dehydratase
B04 (b-Methyl-D-Glucoside)	RHIZOC024126	0	0.496703	0	NA	NA	NA	NA	gnl|Earlham_Institute|REQ54_1	REQ54	REQ54_02528	REQ54_02528	2480663	2482669	REQ54_02528	integrase
B04 (b-Methyl-D-Glucoside)	RHIZOC039699	0	0.479121	0	0.733854	0	NA	NA	gnl|Earlham_Institute|REQ54_1	REQ54	REQ54_02532	REQ54_02532	2485936	2486358	REQ54_02532	allophanate hydrolase
B04 (b-Methyl-D-Glucoside)	RHIZOC006719	9	0.479121	0	0.733854	0	NA	NA	gnl|Earlham_Institute|REQ54_1	REQ54	REQ54_02533	REQ54_02533	2486365	2487024	REQ54_02533	GntR family transcriptional regulator
B04 (b-Methyl-D-Glucoside)	RHIZOC034943	0	0.479121	0	0.733854	0	NA	NA	gnl|Earlham_Institute|REQ54_1	REQ54	REQ54_02535	REQ54_02535	2488122	2488454	REQ54_02535	hypothetical protein
B04 (b-Methyl-D-Glucoside)	RHIZOC028336	2	0.479121	0	0.733854	0	NA	NA	gnl|Earlham_Institute|REQ54_1	REQ54	REQ54_02537	REQ54_02537	2489314	2491209	REQ54_02537	ATP-binding protein
B04 (b-Methyl-D-Glucoside)	RHIZOC036488	0	0.454945	0	NA	NA	NA	NA	gnl|Earlham_Institute|REQ54_1	REQ54	REQ54_02538	REQ54_02538	2491330	2492421	REQ54_02538	hypothetical protein
B04 (b-Methyl-D-Glucoside)	RHIZOC010044	0	0.496703	0	NA	NA	NA	NA	gnl|Earlham_Institute|REQ54_2	REQ54	REQ54_04020	REQ54_04020	263069	264265	REQ54_04020	transposase
B04 (b-Methyl-D-Glucoside)	RHIZOC040700	0	0.479121	0	0.733854	0	NA	NA	gnl|Earlham_Institute|REQ54_3	REQ54	REQ54_04326	REQ54_04326	127701	127880	REQ54_04326	hypothetical protein
B04 (b-Methyl-D-Glucoside)	RHIZOC003453	0	0.479121	0	0.733854	0	NA	NA	gnl|Earlham_Institute|REQ54_5	REQ54	REQ54_04570	REQ54_04570	33014	33967	REQ54_04570	phosphate/phosphite/phosphonate ABC transporter substrate-binding protein
B04 (b-Methyl-D-Glucoside)	RHIZOC000273	0	0.479121	0	0.733854	0	NA	NA	gnl|Earlham_Institute|REQ54_5	REQ54	REQ54_04617	REQ54_04617	76657	77103	REQ54_04617	hypothetical protein
B04 (b-Methyl-D-Glucoside)	RHIZOC004898	0	0.479121	0	0.733854	0	NA	NA	gnl|Earlham_Institute|REQ54_5	REQ54	REQ54_04619	REQ54_04619	77397	77702	WP_037094732.1	hypothetical protein
B04 (b-Methyl-D-Glucoside)	RHIZOC002751	0	0.479121	0	0.733854	0	NA	NA	gnl|Earlham_Institute|REQ54_5	REQ54	REQ54_04621	REQ54_04621	78348	79958	REQ54_04621	putative transmembrane protein
B04 (b-Methyl-D-Glucoside)	RHIZOC031370	0	0.479121	0	0.733854	0	NA	NA	gnl|Earlham_Institute|REQ54_5	REQ54	REQ54_04622	REQ54_04622	79948	80970	REQ54_04622	dienelactone hydrolase-related enzyme
B04 (b-Methyl-D-Glucoside)	RHIZOC036271	0	0.479121	0	0.733854	0	NA	NA	gnl|Earlham_Institute|REQ54_5	REQ54	REQ54_04623	REQ54_04623	81430	81627	REQ54_04623	hypothetical protein
B04 (b-Methyl-D-Glucoside)	RHIZOC029654	0	0.479121	0	0.733854	0	NA	NA	gnl|Earlham_Institute|REQ54_5	REQ54	REQ54_04631	REQ54_04631	88957	89289	REQ54_04631	hypothetical protein
B04 (b-Methyl-D-Glucoside)	RHIZOC014888	0	0.479121	0	0.733854	0	NA	NA	gnl|Earlham_Institute|REQ54_5	REQ54	REQ54_04633	REQ54_04633	89669	90745	REQ54_04633	cell filamentation protein Fic
B04 (b-Methyl-D-Glucoside)	RHIZOC026979	0	0.479121	0	0.733854	0	NA	NA	gnl|Earlham_Institute|REQ54_5	REQ54	REQ54_04658	REQ54_04658	115691	116227	REQ54_04658	succinoglycan biosynthesis protein exoi
B04 (b-Methyl-D-Glucoside)	RHIZOC001473	0	0.479121	0	0.733854	0	NA	NA	gnl|Earlham_Institute|REQ54_5	REQ54	REQ54_04659	REQ54_04659	116224	116928	REQ54_04659	nuclease
B04 (b-Methyl-D-Glucoside)	RHIZOC005282	0	0.479121	0	0.733854	0	NA	NA	gnl|Earlham_Institute|REQ54_5	REQ54	REQ54_04661	REQ54_04661	117335	117922	REQ54_04661	hypothetical protein
B04 (b-Methyl-D-Glucoside)	RHIZOC019006	12	0.479121	0	0.733854	0	NA	NA	gnl|Earlham_Institute|REQ54_6	REQ54	REQ54_04724	REQ54_04724	39324	40358	REQ54_04724	C4-dicarboxylate ABC transporter substrate-binding protein
B04 (b-Methyl-D-Glucoside)	RHIZOC010432	0	-0.496703	0	NA	NA	NA	NA	gnl|Earlham_Institute|RFYW14_5	RFYW14	RFYW14_04608	RFYW14_04608	54261	55238	RFYW14_04608	GDP-mannose 4,6-dehydratase
B04 (b-Methyl-D-Glucoside)	RHIZOC036488	0	0.454945	0	NA	NA	NA	NA	gnl|Earlham_Institute|RHAB21_5	RHAB21	RHAB21_00882	RHAB21_00882	267748	268797	RHAB21_00882	hypothetical protein
B04 (b-Methyl-D-Glucoside)	RHIZOC028336	2	0.479121	0	0.733854	0	NA	NA	gnl|Earlham_Institute|RHAB21_5	RHAB21	RHAB21_00883	RHAB21_00883	268918	270807	RHAB21_00883	ATP-binding protein
B04 (b-Methyl-D-Glucoside)	RHIZOC006719	9	0.479121	0	0.733854	0	NA	NA	gnl|Earlham_Institute|RHAB21_5	RHAB21	RHAB21_00887	RHAB21_00887	273116	273775	RHAB21_00887	GntR family transcriptional regulator
B04 (b-Methyl-D-Glucoside)	RHIZOC039699	0	0.479121	0	0.733854	0	NA	NA	gnl|Earlham_Institute|RHAB21_5	RHAB21	RHAB21_00888	RHAB21_00888	273782	274204	RHAB21_00888	allophanate hydrolase
B04 (b-Methyl-D-Glucoside)	RHIZOC024126	0	0.496703	0	NA	NA	NA	NA	gnl|Earlham_Institute|RHAB21_5	RHAB21	RHAB21_00892	RHAB21_00892	277485	279506	RHAB21_00892	integrase
B04 (b-Methyl-D-Glucoside)	RHIZOC014888	0	0.479121	0	0.733854	0	NA	NA	gnl|Earlham_Institute|RHAB21_10	RHAB21	RHAB21_01206	RHAB21_01206	38843	39892	RHAB21_01206	cell filamentation protein Fic
B04 (b-Methyl-D-Glucoside)	RHIZOC029654	0	0.479121	0	0.733854	0	NA	NA	gnl|Earlham_Institute|RHAB21_10	RHAB21	RHAB21_01208	RHAB21_01208	40286	40618	RHAB21_01208	hypothetical protein
B04 (b-Methyl-D-Glucoside)	RHIZOC036271	0	0.479121	0	0.733854	0	NA	NA	gnl|Earlham_Institute|RHAB21_10	RHAB21	RHAB21_01216	RHAB21_01216	48114	48311	RHAB21_01216	hypothetical protein
B04 (b-Methyl-D-Glucoside)	RHIZOC004898	0	0.479121	0	0.733854	0	NA	NA	gnl|Earlham_Institute|RHAB21_10	RHAB21	RHAB21_01217	RHAB21_01217	49054	49428	RHAB21_01217	hypothetical protein
B04 (b-Methyl-D-Glucoside)	RHIZOC000273	0	0.479121	0	0.733854	0	NA	NA	gnl|Earlham_Institute|RHAB21_10	RHAB21	RHAB21_01218	RHAB21_01218	49449	49895	RHAB21_01218	hypothetical protein
B04 (b-Methyl-D-Glucoside)	RHIZOC002751	0	0.479121	0	0.733854	0	NA	NA	gnl|Earlham_Institute|RHAB21_10	RHAB21	RHAB21_01249	RHAB21_01249	90243	91856	RHAB21_01249	hypothetical protein
B04 (b-Methyl-D-Glucoside)	RHIZOC031370	0	0.479121	0	0.733854	0	NA	NA	gnl|Earlham_Institute|RHAB21_10	RHAB21	RHAB21_01250	RHAB21_01250	91846	92895	RHAB21_01250	alpha/beta hydrolase
B04 (b-Methyl-D-Glucoside)	RHIZOC005282	0	0.479121	0	0.733854	0	NA	NA	gnl|Earlham_Institute|RHAB21_10	RHAB21	RHAB21_01255	RHAB21_01255	95498	96091	RHAB21_01255	hypothetical protein
B04 (b-Methyl-D-Glucoside)	RHIZOC001473	0	0.479121	0	0.733854	0	NA	NA	gnl|Earlham_Institute|RHAB21_10	RHAB21	RHAB21_01256	RHAB21_01256	96462	97163	RHAB21_01256	nuclease
B04 (b-Methyl-D-Glucoside)	RHIZOC026979	0	0.479121	0	0.733854	0	NA	NA	gnl|Earlham_Institute|RHAB21_10	RHAB21	RHAB21_01257	RHAB21_01257	97160	97696	RHAB21_01257	succinoglycan biosynthesis protein exoi
B04 (b-Methyl-D-Glucoside)	RHIZOC034943	0	0.479121	0	0.733854	0	NA	NA	gnl|Earlham_Institute|RHAB21_12	RHAB21	RHAB21_01323	RHAB21_01323	24218	24550	RHAB21_01323	hypothetical protein
B04 (b-Methyl-D-Glucoside)	RHIZOC040700	0	0.479121	0	0.733854	0	NA	NA	gnl|Earlham_Institute|RHAB21_13	RHAB21	RHAB21_01661	RHAB21_01661	14484	14702	RHAB21_01661	hypothetical protein
B04 (b-Methyl-D-Glucoside)	RHIZOC010044	0	0.496703	0	NA	NA	NA	NA	gnl|Earlham_Institute|RHAB21_13	RHAB21	RHAB21_03018	RHAB21_03018	1374241	1375428	RHAB21_03018	transposase
B04 (b-Methyl-D-Glucoside)	RHIZOC003453	0	0.479121	0	0.733854	0	NA	NA	gnl|Earlham_Institute|RHAB21_16	RHAB21	RHAB21_03752	RHAB21_03752	242383	243345	RHAB21_03752	phosphate/phosphite/phosphonate ABC transporter substrate-binding protein
B04 (b-Methyl-D-Glucoside)	RHIZOC019006	12	0.479121	0	0.733854	0	NA	NA	gnl|Earlham_Institute|RHAB21_20	RHAB21	RHAB21_04487	RHAB21_04487	18180	19172	RHAB21_04487	C4-dicarboxylate ABC transporter
B04 (b-Methyl-D-Glucoside)	RHIZOC010432	0	-0.496703	0	NA	NA	NA	NA	NZ_JMQK01000009.1	RHIMAR	EO99_RS0112940	RHIMAR_2499	119065	120147	WP_029619063.1	GDP-mannose 4,6-dehydratase
B04 (b-Methyl-D-Glucoside)	RHIZOC010044	0	0.496703	0	NA	NA	NA	NA	NZ_FO082820.1	RHIZOB27	NT26_RS15105	RHIZOB27_2994	3078013	3079203	WP_052636742.1	transposase
B04 (b-Methyl-D-Glucoside)	RHIZOC036488	0	0.454945	0	NA	NA	NA	NA	NZ_FO082820.1	RHIZOB27	NT26_RS01780	RHIZOB27_350	382349	383398	WP_052637089.1	hypothetical protein
B04 (b-Methyl-D-Glucoside)	RHIZOC028336	2	0.479121	0	0.733854	0	NA	NA	NZ_FO082820.1	RHIZOB27	NT26_RS01785	RHIZOB27_351	383519	385414	RNT25_00771	ATP-binding protein
B04 (b-Methyl-D-Glucoside)	RHIZOC034943	0	0.479121	0	0.733854	0	NA	NA	NZ_FO082820.1	RHIZOB27	NT26_RS01795	RHIZOB27_353	386274	386606	WP_052637092.1	hypothetical protein
B04 (b-Methyl-D-Glucoside)	RHIZOC006719	9	0.479121	0	0.733854	0	NA	NA	NZ_FO082820.1	RHIZOB27	NT26_RS01805	RHIZOB27_355	387709	388368	WP_052637094.1	GntR family transcriptional regulator
B04 (b-Methyl-D-Glucoside)	RHIZOC039699	0	0.479121	0	0.733854	0	NA	NA	NZ_FO082820.1	RHIZOB27	NT26_RS01810	RHIZOB27_356	388375	388797	RNT25_00776	allophanate hydrolase
B04 (b-Methyl-D-Glucoside)	RHIZOC024126	0	0.496703	0	NA	NA	NA	NA	NZ_FO082820.1	RHIZOB27	NT26_RS01830	RHIZOB27_360	392081	394030	RNT25_00780	integrase
B04 (b-Methyl-D-Glucoside)	RHIZOC003453	0	0.479121	0	0.733854	0	NA	NA	NZ_FO082821.1	RHIZOB27	NT26_RS20595	RHIZOB27_4082	35206	36159	RNT25_04560	phosphate/phosphite/phosphonate ABC transporter substrate-binding protein
B04 (b-Methyl-D-Glucoside)	RHIZOC000273	0	0.479121	0	0.733854	0	NA	NA	NZ_FO082821.1	RHIZOB27	NT26_RS20615	RHIZOB27_4086	39439	39849	RNT25_04555	hypothetical protein
B04 (b-Methyl-D-Glucoside)	RHIZOC004898	0	0.479121	0	0.733854	0	NA	NA	NZ_FO082821.1	RHIZOB27	NT26_RS20625	RHIZOB27_4088	40179	40484	WP_037094732.1	hypothetical protein
B04 (b-Methyl-D-Glucoside)	RHIZOC002751	0	0.479121	0	0.733854	0	NA	NA	NZ_FO082821.1	RHIZOB27	NT26_RS20635	RHIZOB27_4090	41131	42741	RNT25_04550	hypothetical protein
B04 (b-Methyl-D-Glucoside)	RHIZOC031370	0	0.479121	0	0.733854	0	NA	NA	NZ_FO082821.1	RHIZOB27	NT26_RS20640	RHIZOB27_4091	42731	43753	RNT25_04549	dienelactone hydrolase-related enzyme
B04 (b-Methyl-D-Glucoside)	RHIZOC036271	0	0.479121	0	0.733854	0	NA	NA	NZ_FO082821.1	RHIZOB27	NT26_RS20645	RHIZOB27_4092	44214	44411	RNT25_04548	hypothetical protein
B04 (b-Methyl-D-Glucoside)	RHIZOC029654	0	0.479121	0	0.733854	0	NA	NA	NZ_FO082821.1	RHIZOB27	NT26_RS20750	RHIZOB27_4113	63501	63833	WP_052642533.1	DUF736 domain-containing protein
B04 (b-Methyl-D-Glucoside)	RHIZOC014888	0	0.479121	0	0.733854	0	NA	NA	NZ_FO082821.1	RHIZOB27	NT26_RS20760	RHIZOB27_4115	64214	65290	RNT25_04525	cell filamentation protein Fic
B04 (b-Methyl-D-Glucoside)	RHIZOC026979	0	0.479121	0	0.733854	0	NA	NA	NZ_FO082821.1	RHIZOB27	NT26_RS20890	RHIZOB27_4141	90090	90626	RNT25_04500	succinoglycan biosynthesis protein exoi
B04 (b-Methyl-D-Glucoside)	RHIZOC001473	0	0.479121	0	0.733854	0	NA	NA	NZ_FO082821.1	RHIZOB27	NT26_RS20895	RHIZOB27_4142	90623	91327	RNT25_04499	nuclease
B04 (b-Methyl-D-Glucoside)	RHIZOC005282	0	0.479121	0	0.733854	0	NA	NA	NZ_FO082821.1	RHIZOB27	NT26_RS20905	RHIZOB27_4144	91735	92322	RNT25_04497	hypothetical protein
B04 (b-Methyl-D-Glucoside)	RHIZOC019006	12	0.479121	0	0.733854	0	NA	NA	NZ_FO082821.1	RHIZOB27	NT26_RS21525	RHIZOB27_4271	213371	214375	WP_052642774.1	hypothetical protein
B04 (b-Methyl-D-Glucoside)	RHIZOC040700	0	0.479121	0	0.733854	0	NA	NA	NZ_FO082820.1	RHIZOB27	NT26_RS04770	RHIZOB27_947	985997	986191	RNT25_01373	hypothetical protein
B04 (b-Methyl-D-Glucoside)	RHIZOC010044	0	0.496703	0	NA	NA	NA	NA	gnl|Earlham_Institute|RKHAN_1	RKHAN	RKHAN_01411	RKHAN_01411	1432301	1433491	RKHAN_01411	transposase
B04 (b-Methyl-D-Glucoside)	RHIZOC024126	0	0.496703	0	NA	NA	NA	NA	gnl|Earlham_Institute|RKHAN_1	RKHAN	RKHAN_02784	RKHAN_02784	2798142	2800244	RKHAN_02784	integrase
B04 (b-Methyl-D-Glucoside)	RHIZOC010044	0	0.496703	0	NA	NA	NA	NA	gnl|Earlham_Institute|RNT25_1	RNT25	RNT25_00219	RNT25_00219	231772	232962	RNT25_00219	transposase
B04 (b-Methyl-D-Glucoside)	RHIZOC028336	2	0.479121	0	0.733854	0	NA	NA	gnl|Earlham_Institute|RNT25_1	RNT25	RNT25_00771	RNT25_00771	814106	816001	RNT25_00771	ATP-binding protein
B04 (b-Methyl-D-Glucoside)	RHIZOC034943	0	0.479121	0	0.733854	0	NA	NA	gnl|Earlham_Institute|RNT25_1	RNT25	RNT25_00773	RNT25_00773	816861	817193	RNT25_00773	hypothetical protein
B04 (b-Methyl-D-Glucoside)	RHIZOC006719	9	0.479121	0	0.733854	0	NA	NA	gnl|Earlham_Institute|RNT25_1	RNT25	RNT25_00775	RNT25_00775	818296	818955	RNT25_00775	GntR family transcriptional regulator
B04 (b-Methyl-D-Glucoside)	RHIZOC039699	0	0.479121	0	0.733854	0	NA	NA	gnl|Earlham_Institute|RNT25_1	RNT25	RNT25_00776	RNT25_00776	818962	819384	RNT25_00776	allophanate hydrolase
B04 (b-Methyl-D-Glucoside)	RHIZOC024126	0	0.496703	0	NA	NA	NA	NA	gnl|Earlham_Institute|RNT25_1	RNT25	RNT25_00780	RNT25_00780	822668	824617	RNT25_00780	integrase
B04 (b-Methyl-D-Glucoside)	RHIZOC040700	0	0.479121	0	0.733854	0	NA	NA	gnl|Earlham_Institute|RNT25_1	RNT25	RNT25_01373	RNT25_01373	1416584	1416778	RNT25_01373	hypothetical protein
B04 (b-Methyl-D-Glucoside)	RHIZOC019006	12	0.479121	0	0.733854	0	NA	NA	gnl|Earlham_Institute|RNT25_2	RNT25	RNT25_04272	RNT25_04272	132150	133184	RNT25_04272	transporter
B04 (b-Methyl-D-Glucoside)	RHIZOC005282	0	0.479121	0	0.733854	0	NA	NA	gnl|Earlham_Institute|RNT25_4	RNT25	RNT25_04497	RNT25_04497	2945	3532	RNT25_04497	hypothetical protein
B04 (b-Methyl-D-Glucoside)	RHIZOC001473	0	0.479121	0	0.733854	0	NA	NA	gnl|Earlham_Institute|RNT25_4	RNT25	RNT25_04499	RNT25_04499	3940	4644	RNT25_04499	nuclease
B04 (b-Methyl-D-Glucoside)	RHIZOC026979	0	0.479121	0	0.733854	0	NA	NA	gnl|Earlham_Institute|RNT25_4	RNT25	RNT25_04500	RNT25_04500	4641	5177	RNT25_04500	succinoglycan biosynthesis protein exoi
B04 (b-Methyl-D-Glucoside)	RHIZOC014888	0	0.479121	0	0.733854	0	NA	NA	gnl|Earlham_Institute|RNT25_4	RNT25	RNT25_04525	RNT25_04525	29977	31053	RNT25_04525	cell filamentation protein Fic
B04 (b-Methyl-D-Glucoside)	RHIZOC029654	0	0.479121	0	0.733854	0	NA	NA	gnl|Earlham_Institute|RNT25_4	RNT25	RNT25_04527	RNT25_04527	31434	31766	RNT25_04527	hypothetical protein
B04 (b-Methyl-D-Glucoside)	RHIZOC036271	0	0.479121	0	0.733854	0	NA	NA	gnl|Earlham_Institute|RNT25_4	RNT25	RNT25_04548	RNT25_04548	50856	51053	RNT25_04548	hypothetical protein
B04 (b-Methyl-D-Glucoside)	RHIZOC031370	0	0.479121	0	0.733854	0	NA	NA	gnl|Earlham_Institute|RNT25_4	RNT25	RNT25_04549	RNT25_04549	51514	52536	RNT25_04549	dienelactone hydrolase-related enzyme
B04 (b-Methyl-D-Glucoside)	RHIZOC002751	0	0.479121	0	0.733854	0	NA	NA	gnl|Earlham_Institute|RNT25_4	RNT25	RNT25_04550	RNT25_04550	52526	54136	RNT25_04550	hypothetical protein
B04 (b-Methyl-D-Glucoside)	RHIZOC004898	0	0.479121	0	0.733854	0	NA	NA	gnl|Earlham_Institute|RNT25_4	RNT25	RNT25_04553	RNT25_04553	54783	55088	WP_037094732.1	hypothetical protein
B04 (b-Methyl-D-Glucoside)	RHIZOC000273	0	0.479121	0	0.733854	0	NA	NA	gnl|Earlham_Institute|RNT25_4	RNT25	RNT25_04555	RNT25_04555	55418	55828	RNT25_04555	hypothetical protein
B04 (b-Methyl-D-Glucoside)	RHIZOC003453	0	0.479121	0	0.733854	0	NA	NA	gnl|Earlham_Institute|RNT25_4	RNT25	RNT25_04560	RNT25_04560	59108	60061	RNT25_04560	phosphate/phosphite/phosphonate ABC transporter substrate-binding protein
B04 (b-Methyl-D-Glucoside)	RHIZOC010432	0	-0.496703	0	NA	NA	NA	NA	gnl|Earlham_Institute|RTCK_1	RTCK	RTCK_02953	RTCK_02953	3090146	3091267	RTCK_02953	GDP-mannose 4,6-dehydratase
C03 (D-Fructose)	RHIZOC016295	2	NA	NA	-0.847379	0	NA	NA	NZ_HG938353.1	NEOGAL2	RG540_RS21010	NEOGAL2_4183	4371073	4371915	WP_038592030.1	carbohydrate ABC transporter permease
C03 (D-Fructose)	RHIZOC016295	2	NA	NA	-0.847379	0	NA	NA	gnl|Earlham_Institute|RFYW14_1	RFYW14	RFYW14_03780	RFYW14_03780	3832672	3833514	RFYW14_03780	carbohydrate ABC transporter permease
C03 (D-Fructose)	RHIZOC016295	2	NA	NA	-0.847379	0	NA	NA	gnl|Earlham_Institute|RHAB21_10	RHAB21	RHAB21_01289	RHAB21_01289	133664	134614	RHAB21_01289	ABC transporter permease
C03 (D-Fructose)	RHIZOC016295	2	NA	NA	-0.847379	0	NA	NA	gnl|Earlham_Institute|RTCK_2	RTCK	RTCK_04098	RTCK_04098	164468	165310	RTCK_04098	carbohydrate ABC transporter permease
E11 (Guanidine Hydrochloride)	RHIZOC039888	0	NA	NA	-0.95904	0	NA	NA	NZ_HG938353.1	NEOGAL2	RG540_RS04905	NEOGAL2_985	959927	960358	WP_038585237.1	TIGR02301 family protein
E11 (Guanidine Hydrochloride)	RHIZOC039888	0	NA	NA	-0.95904	0	NA	NA	gnl|Earlham_Institute|RFYW14_1	RFYW14	RFYW14_01250	RFYW14_01250	1248213	1248650	RFYW14_01250	TIGR02301 family protein
E11 (Guanidine Hydrochloride)	RHIZOC039888	0	NA	NA	-0.95904	0	NA	NA	NZ_FO082820.1	RHIZOB27	NT26_RS05230	RHIZOB27_1041	1087304	1087741	RNT25_01467	TIGR02301 family protein
E11 (Guanidine Hydrochloride)	RHIZOC039888	0	NA	NA	-0.95904	0	NA	NA	gnl|Earlham_Institute|RKHAN_1	RKHAN	RKHAN_02233	RKHAN_02233	2234738	2235163	RKHAN_02233	TIGR02301 family protein
E11 (Guanidine Hydrochloride)	RHIZOC039888	0	NA	NA	-0.95904	0	NA	NA	gnl|Earlham_Institute|RNT25_1	RNT25	RNT25_01467	RNT25_01467	1517891	1518328	RNT25_01467	TIGR02301 family protein
F04 (D-Gluconic Acid)	RHIZOC016295	2	NA	NA	-0.778795	0	NA	NA	NZ_HG938353.1	NEOGAL2	RG540_RS21010	NEOGAL2_4183	4371073	4371915	WP_038592030.1	carbohydrate ABC transporter permease
F04 (D-Gluconic Acid)	RHIZOC016295	2	NA	NA	-0.778795	0	NA	NA	gnl|Earlham_Institute|RFYW14_1	RFYW14	RFYW14_03780	RFYW14_03780	3832672	3833514	RFYW14_03780	carbohydrate ABC transporter permease
F04 (D-Gluconic Acid)	RHIZOC016295	2	NA	NA	-0.778795	0	NA	NA	gnl|Earlham_Institute|RHAB21_10	RHAB21	RHAB21_01289	RHAB21_01289	133664	134614	RHAB21_01289	ABC transporter permease
F04 (D-Gluconic Acid)	RHIZOC016295	2	NA	NA	-0.778795	0	NA	NA	gnl|Earlham_Institute|RTCK_2	RTCK	RTCK_04098	RTCK_04098	164468	165310	RTCK_04098	carbohydrate ABC transporter permease
F08 (Quinic Acid)	RHIZOC026446	0	NA	NA	1.1822	0	NA	NA	gnl|Earlham_Institute|REJC140_18	REJC140	REJC140_02951	REJC140_02951	23034	24230	WP_092938864.1	IS256 family transposase
F08 (Quinic Acid)	RHIZOC032834	0	-0.707143	0	-1.31104	0	-5.16705	0	gnl|Earlham_Institute|REQ54_2	REQ54	REQ54_04126	REQ54_04126	387275	387658	REQ54_04126	transposase of insertion sequence ISRm10-1, orfA protein
F08 (Quinic Acid)	RHIZOC032834	0	-0.707143	0	-1.31104	0	-5.16705	0	gnl|Earlham_Institute|RFYW14_4	RFYW14	RFYW14_04426	RFYW14_04426	8420	8803	RFYW14_04426	transposase of insertion sequence ISRm10-1, orfA protein
F08 (Quinic Acid)	RHIZOC026446	0	NA	NA	1.1822	0	NA	NA	gnl|Earlham_Institute|RHAB21_15	RHAB21	RHAB21_03481	RHAB21_03481	224684	225880	RHAB21_03481	IS256 family transposase
F08 (Quinic Acid)	RHIZOC026446	0	NA	NA	1.1822	0	NA	NA	NZ_JMQK01000014.1	RHIMAR	EO99_RS0116955	RHIMAR_3266	107180	108376	WP_029619805.1	IS256 family transposase
F08 (Quinic Acid)	RHIZOC026446	0	NA	NA	1.1822	0	NA	NA	NZ_FO082820.1	RHIZOB27	NT26_RS03855	RHIZOB27_764	815539	816735	WP_052637467.1	IS256 family transposase
F08 (Quinic Acid)	RHIZOC026446	0	NA	NA	1.1822	0	NA	NA	gnl|Earlham_Institute|RNT25_1	RNT25	RNT25_03652	RNT25_03652	3711905	3713101	WP_052637467.1	IS256 family transposase
F08 (Quinic Acid)	RHIZOC032834	0	-0.707143	0	-1.31104	0	-5.16705	0	gnl|Earlham_Institute|RTCK_1	RTCK	RTCK_00254	RTCK_00254	273205	273588	RTCK_00254	transposase of insertion sequence ISRm10-1, orfA protein
G04 (L-Lactic Acid)	RHIZOC013420	1	-0.587421	0	NA	NA	-7.14956	0	NZ_HG938353.1	NEOGAL2	RG540_RS14520	NEOGAL2_2903	2926096	2927304	WP_080724949.1	gfo/Idh/MocA family oxidoreductase
G04 (L-Lactic Acid)	RHIZOC013420	1	-0.587421	0	NA	NA	-7.14956	0	gnl|Earlham_Institute|REJC140_3	REJC140	REJC140_01572	REJC140_01572	375222	376367	REJC140_01572	gfo/Idh/MocA family oxidoreductase
G04 (L-Lactic Acid)	RHIZOC013420	1	-0.587421	0	NA	NA	-7.14956	0	gnl|Earlham_Institute|REQ54_4	REQ54	REQ54_04454	REQ54_04454	52033	53178	REQ54_04454	gfo/Idh/MocA family oxidoreductase
G04 (L-Lactic Acid)	RHIZOC014731	10	0.608805	0	NA	NA	7.11299	0	gnl|Earlham_Institute|RFYW14_3	RFYW14	RFYW14_04239	RFYW14_04239	24776	25534	WP_077549660.1	L,D-transpeptidase
G04 (L-Lactic Acid)	RHIZOC014731	10	0.608805	0	NA	NA	7.11299	0	gnl|Earlham_Institute|RHAB21_20	RHAB21	RHAB21_04549	RHAB21_04549	86893	87651	WP_077549660.1	L,D-transpeptidase
G04 (L-Lactic Acid)	RHIZOC013420	1	-0.587421	0	NA	NA	-7.14956	0	NZ_JMQK01000013.1	RHIMAR	EO99_RS0116365	RHIMAR_3153	115614	116756	WP_029619699.1	gfo/Idh/MocA family oxidoreductase
G04 (L-Lactic Acid)	RHIZOC014731	10	0.608805	0	NA	NA	7.11299	0	NZ_FO082820.1	RHIZOB27	NT26_RS14560	RHIZOB27_2891	2961427	2962185	WP_082077709.1	L,D-transpeptidase
G04 (L-Lactic Acid)	RHIZOC013420	1	-0.587421	0	NA	NA	-7.14956	0	gnl|Earlham_Institute|RNT25_3	RNT25	RNT25_04422	RNT25_04422	89431	90570	RNT25_04422	gfo/Idh/MocA family oxidoreductase
G04 (L-Lactic Acid)	RHIZOC013420	1	-0.587421	0	NA	NA	-7.14956	0	gnl|Earlham_Institute|RTCK_2	RTCK	RTCK_03996	RTCK_03996	64244	65410	RTCK_03996	gfo/Idh/MocA family oxidoreductase
G09 (Bromo-Succinic Acid)	RHIZOC035956	9	NA	NA	0.693045	0	NA	NA	NZ_HG938353.1	NEOGAL2	RG540_RS13270	NEOGAL2_2651	2680403	2681185	WP_038593740.1	ABC transporter ATP-binding protein
G09 (Bromo-Succinic Acid)	RHIZOC018350	0	NA	NA	0.693045	0	NA	NA	NZ_HG938353.1	NEOGAL2	RG540_RS14080	NEOGAL2_2815	2834045	2835061	WP_038589017.1	ABC transporter substrate-binding protein
G09 (Bromo-Succinic Acid)	RHIZOC013811	5	NA	NA	0.693045	0	NA	NA	NZ_HG938354.1	NEOGAL2	RG540_RS25660	NEOGAL2_5109	665222	665965	WP_041364732.1	ABC transporter permease
G09 (Bromo-Succinic Acid)	RHIZOC009901	0	NA	NA	0.693045	0	NA	NA	NZ_HG938354.1	NEOGAL2	RG540_RS26440	NEOGAL2_5270	830891	833008	WP_041364933.1	DNA-binding protein
G09 (Bromo-Succinic Acid)	RHIZOC035956	9	NA	NA	0.693045	0	NA	NA	gnl|Earlham_Institute|REQ54_1	REQ54	REQ54_02529	REQ54_02529	2483128	2483892	RHAB21_00891	ABC transporter ATP-binding protein
G09 (Bromo-Succinic Acid)	RHIZOC013811	5	NA	NA	0.693045	0	NA	NA	gnl|Earlham_Institute|REQ54_1	REQ54	REQ54_02530	REQ54_02530	2483914	2484789	REQ54_02530	ABC transporter permease
G09 (Bromo-Succinic Acid)	RHIZOC018350	0	NA	NA	0.693045	0	NA	NA	gnl|Earlham_Institute|REQ54_1	REQ54	REQ54_02531	REQ54_02531	2484827	2485876	REQ54_02531	ABC transporter substrate-binding protein
G09 (Bromo-Succinic Acid)	RHIZOC009901	0	NA	NA	0.693045	0	NA	NA	gnl|Earlham_Institute|REQ54_5	REQ54	REQ54_04627	REQ54_04627	84024	85952	REQ54_04627	chromosome partitioning protein ParB
G09 (Bromo-Succinic Acid)	RHIZOC018350	0	NA	NA	0.693045	0	NA	NA	gnl|Earlham_Institute|RHAB21_5	RHAB21	RHAB21_00889	RHAB21_00889	274264	275313	RHAB21_00889	ABC transporter substrate-binding protein
G09 (Bromo-Succinic Acid)	RHIZOC013811	5	NA	NA	0.693045	0	NA	NA	gnl|Earlham_Institute|RHAB21_5	RHAB21	RHAB21_00890	RHAB21_00890	275351	276226	WP_052637097.1	ABC transporter permease
G09 (Bromo-Succinic Acid)	RHIZOC035956	9	NA	NA	0.693045	0	NA	NA	gnl|Earlham_Institute|RHAB21_5	RHAB21	RHAB21_00891	RHAB21_00891	276248	277012	RHAB21_00891	ABC transporter ATP-binding protein
G09 (Bromo-Succinic Acid)	RHIZOC009901	0	NA	NA	0.693045	0	NA	NA	gnl|Earlham_Institute|RHAB21_10	RHAB21	RHAB21_01211	RHAB21_01211	43377	45299	RHAB21_01211	chromosome partitioning protein ParB
G09 (Bromo-Succinic Acid)	RHIZOC018350	0	NA	NA	0.693045	0	NA	NA	NZ_FO082820.1	RHIZOB27	NT26_RS01815	RHIZOB27_357	388857	389906	RNT25_00777	ABC transporter substrate-binding protein
G09 (Bromo-Succinic Acid)	RHIZOC013811	5	NA	NA	0.693045	0	NA	NA	NZ_FO082820.1	RHIZOB27	NT26_RS01820	RHIZOB27_358	389944	390819	WP_052637097.1	ABC transporter permease
G09 (Bromo-Succinic Acid)	RHIZOC035956	9	NA	NA	0.693045	0	NA	NA	NZ_FO082820.1	RHIZOB27	NT26_RS01825	RHIZOB27_359	390841	391605	RNT25_00779	ABC transporter ATP-binding protein
G09 (Bromo-Succinic Acid)	RHIZOC009901	0	NA	NA	0.693045	0	NA	NA	NZ_FO082821.1	RHIZOB27	NT26_RS20730	RHIZOB27_4109	58561	60489	WP_052642525.1	chromosome partitioning protein ParB
G09 (Bromo-Succinic Acid)	RHIZOC018350	0	NA	NA	0.693045	0	NA	NA	gnl|Earlham_Institute|RNT25_1	RNT25	RNT25_00777	RNT25_00777	819444	820493	RNT25_00777	ABC transporter substrate-binding protein
G09 (Bromo-Succinic Acid)	RHIZOC013811	5	NA	NA	0.693045	0	NA	NA	gnl|Earlham_Institute|RNT25_1	RNT25	RNT25_00778	RNT25_00778	820531	821406	WP_052637097.1	ABC transporter permease
G09 (Bromo-Succinic Acid)	RHIZOC035956	9	NA	NA	0.693045	0	NA	NA	gnl|Earlham_Institute|RNT25_1	RNT25	RNT25_00779	RNT25_00779	821428	822192	RNT25_00779	ABC transporter ATP-binding protein
G09 (Bromo-Succinic Acid)	RHIZOC009901	0	NA	NA	0.693045	0	NA	NA	gnl|Earlham_Institute|RNT25_4	RNT25	RNT25_04531	RNT25_04531	34778	36706	RNT25_04531	chromosome partitioning protein ParB
