## Supplementary material for "Phylogenomic analysis reveals the basis of adaptation of *Pseudorhizobium* species to extreme environments": Table S10

### Sheet: Summary + - w
Table SXY: API 20 NE analysis
Standard API analysis of nine Pseudorhizobium strains and two reference strains belonging to the genera Neorhizobium and Rhizobium. +, positive; -, negative; w, weak; Rban, P. banfieldii;
Phalo, P. halotolerans; Pflavo, P. flavum; Pendo; P. endolithicum; Pmari, P. marinum; Ngale, N. galegae; Rlegu, R. leguminosarum.
	Genus					Pseudorhizobium					Neorhiz.	Rhizobium
		1	2	3	4	5	6	7	8	9	10	11
	Species	Pban	Pban	Pban	Phalo	Phalo	Pflavo	Pendo	Pendo	Pmari	Ngale	Rlegu
	Strain	NT-26	NT-25	TCK	AB21	Khangiran2	YW14	JC140	Q54	MGL06	HAMBI 540	USDA 2370
	DSM	106348	106347	13828	105041	106339	102134	104972	106353	106576	11542	106839
	Nitrate reduction	+	+	-	-	w	-	-	+	+	-	-
	Indol	-	-	-	-	-	-	-	-	-	-	-
	Glucose fermentation	-	-	-	-	-	-	-	-	-	-	-
	Arginindihydrolase	-	-	-	-	-	-	-	-	-	-	-
	Urease	+	w	-	-	+	+	+	+	+	+	+
	Esculin hydrolysis	+	w	+	+	+	+	-	+	+	+	+
	Gelatine hydrolysis	-	-	-	-	-	-	w	-	-	-	-
	β-Galactosidase	+	+	+	+	+	+	w	+	+	+	-
	Glucose assimilation	+	+	+	+	+	+	+	+	+	+	-
	Arabinose assimilation	+	+	+	+	+	+	+	+	+	+	-
	Mannose assimilation	+	+	+	+	+	+	+	+	+	+	-
	Mannitol assimilation	+	+	+	+	+	+	+	+	+	+	-
	N-Acetylglucosamin assimilation	+	+	+	+	+	+	+	+	+	+	-
	Maltose assimilation	+	+	+	+	+	+	+	+	-	+	-
	Gluconate assimilation	+	+	+	+	-	+	+	+	+	+	-
	Caprate assimilation	-	-	-	-	-	-	-	-	-	-	-
	Adipate assimilation	-	-	-	-	-	-	-	-	-	-	-
	Malate assimilation	-	-	-	-	-	-	-	-	-	+	-
	Citrate assimilation	-	-	-	-	-	-	-	-	-	-	-
	Phenylacetate assimilation	-	-	-	+	w	w	w	-	-	-	-
